# IRES-TrAPPr reveals novel insights into viral and cellular mRNA translation

**DOI:** 10.64898/2026.05.06.723280

**Authors:** Gemma E. May, C. Joel McManus

## Abstract

Ribosome recruitment to human mRNAs is thought to occur primarily via cap-dependent initiation (CDI). This process is suppressed during a variety of cellular stresses, including viral infection, suggesting stress-response genes and viral mRNAs use alternative mechanisms to initiate translation. Indeed, many viruses recruit ribosomes directly via Internal Ribosome Entry Sites (IRESes). Hundreds of human mRNAs have been reported to also contain IRESes due to their ability to enhance expression in bicistronic and backspliced circRNA plasmid reporters. These DNA-based screens also reported hundreds of novel IRESes from more than fifty human viruses. However, such assays are prone to false-positives due to promoter and splicing activity, do not compare CDI and IRES translation, and lack the temporal resolution necessary for stress-response studies. To address these issues, we developed IRES-<u>Tr</u>anslating <u>A</u>ffinity <u>P</u>rotein <u>Pr</u>ofiling (IRES-TrAPPr), a massively parallel reporter assay that simultaneously quantifies CDI and IRES activity from thousands of co-transfected mRNAs. We validated this new method using luciferase assays and structure-function analyses of established viral IRESes, demonstrating exquisite sensitivity and specificity. Using IRES-TrAPPr, we quantified the activities of IRES elements from hundreds of viruses from a diversity of hosts. Our results provide evidence that viral IRESes from warm-blooded hosts have adapted higher structural stability to maintain folding at higher temperatures. Finally, we find hundreds of candidate human and viral IRESes from DNA-based screens have negligible IRES activity. Altogether, our results show that IRES-TrAPPr provides a novel, accurate platform for IRES research.
