## Supplementary material for "IRES-TrAPPr reveals novel insights into viral and cellular mRNA translation": Table S2

### Sheet: Sheet1
Construct name	HCV-position	TE - IRES	TE - CDI	Fold-Difference-From-WT	sequence
HCV-IRES-5p-WT	0	-1.47913	-0.100323	0	CCTGTGAGGAACTACTGTCTTCACGCAGAAAGCGCCTAGCCATGGCGTTAGTATGAGTGTCGTACAGCCTCCAGGCCCCCCCCTCCCGGGAGAGCCATAGTGGTCTGCGGAACCGGTGAGTACACCGGAATTGCCGGGAAGACTGGGTCCTTTCTTGGATAAACCCACTCTATGCCCGGCCATTTGGGCGTGCCCCCGCAAGACTGCTAGCCGAGTAGCGTTGGGTTGCGAAAGGCCTTGTGGTACTGCCTGATAGGGCGCTTGCGAGTGCCCCGGGAGGTCTCGTAGACCGTGCATCATGAGCACGAATCCTAAACCTCAAAGAAAAATG
HCV-IRES-5p-0	1	-2.12504	0.0987233	-1.56473	ACTTTCAAGTTGAGGAACTACTGTCTTCACGCAGAAAGCGCCTAGCCATGGCGTTAGTATGAGTGTCGTACAGCCTCCAGGCCCCCCCCTCCCGGGAGAGCCATAGTGGTCTGCGGAACCGGTGAGTACACCGGAATTGCCGGGAAGACTGGGTCCTTTCTTGGATAAACCCACTCTATGCCCGGCCATTTGGGCGTGCCCCCGCAAGACTGCTAGCCGAGTAGCGTTGGGTTGCGAAAGGCCTTGTGGTACTGCCTGATAGGGCGCTTGCGAGTGCCCCGGGAGGTCTCGTAGACCGTGCATCATGAGCACGAATCCTAAACCTCAAAGAAAAATG
HCV-IRES-5p-3	3	-2.7424	0.139725	-2.4004	CCCACACCTTGTCGGAACTACTGTCTTCACGCAGAAAGCGCCTAGCCATGGCGTTAGTATGAGTGTCGTACAGCCTCCAGGCCCCCCCCTCCCGGGAGAGCCATAGTGGTCTGCGGAACCGGTGAGTACACCGGAATTGCCGGGAAGACTGGGTCCTTTCTTGGATAAACCCACTCTATGCCCGGCCATTTGGGCGTGCCCCCGCAAGACTGCTAGCCGAGTAGCGTTGGGTTGCGAAAGGCCTTGTGGTACTGCCTGATAGGGCGCTTGCGAGTGCCCCGGGAGGTCTCGTAGACCGTGCATCATGAGCACGAATCCTAAACCTCAAAGAAAAATG
HCV-IRES-5p-6	6	-2.86614	-0.171316	-2.61537	TATGGGCCTGTGCTTCACTACTGTCTTCACGCAGAAAGCGCCTAGCCATGGCGTTAGTATGAGTGTCGTACAGCCTCCAGGCCCCCCCCTCCCGGGAGAGCCATAGTGGTCTGCGGAACCGGTGAGTACACCGGAATTGCCGGGAAGACTGGGTCCTTTCTTGGATAAACCCACTCTATGCCCGGCCATTTGGGCGTGCCCCCGCAAGACTGCTAGCCGAGTAGCGTTGGGTTGCGAAAGGCCTTGTGGTACTGCCTGATAGGGCGCTTGCGAGTGCCCCGGGAGGTCTCGTAGACCGTGCATCATGAGCACGAATCCTAAACCTCAAAGAAAAATG
HCV-IRES-5p-9	9	-2.20209	-0.409503	-1.65057	CTCCTACCTGTGAGGCCAGACTGTCTTCACGCAGAAAGCGCCTAGCCATGGCGTTAGTATGAGTGTCGTACAGCCTCCAGGCCCCCCCCTCCCGGGAGAGCCATAGTGGTCTGCGGAACCGGTGAGTACACCGGAATTGCCGGGAAGACTGGGTCCTTTCTTGGATAAACCCACTCTATGCCCGGCCATTTGGGCGTGCCCCCGCAAGACTGCTAGCCGAGTAGCGTTGGGTTGCGAAAGGCCTTGTGGTACTGCCTGATAGGGCGCTTGCGAGTGCCCCGGGAGGTCTCGTAGACCGTGCATCATGAGCACGAATCCTAAACCTCAAAGAAAAATG
HCV-IRES-5p-12	12	-1.96501	-0.207855	-1.40045	CCCTAACCTGTGAGGAACGCAGGTCTTCACGCAGAAAGCGCCTAGCCATGGCGTTAGTATGAGTGTCGTACAGCCTCCAGGCCCCCCCCTCCCGGGAGAGCCATAGTGGTCTGCGGAACCGGTGAGTACACCGGAATTGCCGGGAAGACTGGGTCCTTTCTTGGATAAACCCACTCTATGCCCGGCCATTTGGGCGTGCCCCCGCAAGACTGCTAGCCGAGTAGCGTTGGGTTGCGAAAGGCCTTGTGGTACTGCCTGATAGGGCGCTTGCGAGTGCCCCGGGAGGTCTCGTAGACCGTGCATCATGAGCACGAATCCTAAACCTCAAAGAAAAATG
HCV-IRES-5p-15	15	-3.54341	-0.235601	-4.18225	CACGGACCTGTGAGGAACTACGTGATTCACGCAGAAAGCGCCTAGCCATGGCGTTAGTATGAGTGTCGTACAGCCTCCAGGCCCCCCCCTCCCGGGAGAGCCATAGTGGTCTGCGGAACCGGTGAGTACACCGGAATTGCCGGGAAGACTGGGTCCTTTCTTGGATAAACCCACTCTATGCCCGGCCATTTGGGCGTGCCCCCGCAAGACTGCTAGCCGAGTAGCGTTGGGTTGCGAAAGGCCTTGTGGTACTGCCTGATAGGGCGCTTGCGAGTGCCCCGGGAGGTCTCGTAGACCGTGCATCATGAGCACGAATCCTAAACCTCAAAGAAAAATG
HCV-IRES-5p-18	18	-2.27758	-0.159784	-1.73923	TGTTACCCTGTGAGGAACTACTGTAGGAACGCAGAAAGCGCCTAGCCATGGCGTTAGTATGAGTGTCGTACAGCCTCCAGGCCCCCCCCTCCCGGGAGAGCCATAGTGGTCTGCGGAACCGGTGAGTACACCGGAATTGCCGGGAAGACTGGGTCCTTTCTTGGATAAACCCACTCTATGCCCGGCCATTTGGGCGTGCCCCCGCAAGACTGCTAGCCGAGTAGCGTTGGGTTGCGAAAGGCCTTGTGGTACTGCCTGATAGGGCGCTTGCGAGTGCCCCGGGAGGTCTCGTAGACCGTGCATCATGAGCACGAATCCTAAACCTCAAAGAAAAATG
HCV-IRES-5p-21	21	-4.16865	-0.234651	-6.45097	TCTTAGCCTGTGAGGAACTACTGTCTTACATCAGAAAGCGCCTAGCCATGGCGTTAGTATGAGTGTCGTACAGCCTCCAGGCCCCCCCCTCCCGGGAGAGCCATAGTGGTCTGCGGAACCGGTGAGTACACCGGAATTGCCGGGAAGACTGGGTCCTTTCTTGGATAAACCCACTCTATGCCCGGCCATTTGGGCGTGCCCCCGCAAGACTGCTAGCCGAGTAGCGTTGGGTTGCGAAAGGCCTTGTGGTACTGCCTGATAGGGCGCTTGCGAGTGCCCCGGGAGGTCTCGTAGACCGTGCATCATGAGCACGAATCCTAAACCTCAAAGAAAAATG
HCV-IRES-5p-24	24	-4.3429	-0.375379	-7.27916	ATCCCGCCTGTGAGGAACTACTGTCTTCACTACTAAAGCGCCTAGCCATGGCGTTAGTATGAGTGTCGTACAGCCTCCAGGCCCCCCCCTCCCGGGAGAGCCATAGTGGTCTGCGGAACCGGTGAGTACACCGGAATTGCCGGGAAGACTGGGTCCTTTCTTGGATAAACCCACTCTATGCCCGGCCATTTGGGCGTGCCCCCGCAAGACTGCTAGCCGAGTAGCGTTGGGTTGCGAAAGGCCTTGTGGTACTGCCTGATAGGGCGCTTGCGAGTGCCCCGGGAGGTCTCGTAGACCGTGCATCATGAGCACGAATCCTAAACCTCAAAGAAAAATG
HCV-IRES-5p-27	27	-3.70906	-0.564372	-4.69113	GAGCTTCCTGTGAGGAACTACTGTCTTCACGCATCCCGCGCCTAGCCATGGCGTTAGTATGAGTGTCGTACAGCCTCCAGGCCCCCCCCTCCCGGGAGAGCCATAGTGGTCTGCGGAACCGGTGAGTACACCGGAATTGCCGGGAAGACTGGGTCCTTTCTTGGATAAACCCACTCTATGCCCGGCCATTTGGGCGTGCCCCCGCAAGACTGCTAGCCGAGTAGCGTTGGGTTGCGAAAGGCCTTGTGGTACTGCCTGATAGGGCGCTTGCGAGTGCCCCGGGAGGTCTCGTAGACCGTGCATCATGAGCACGAATCCTAAACCTCAAAGAAAAATG
HCV-IRES-5p-30	30	-3.51312	-0.519151	-4.09536	GCTTACCCTGTGAGGAACTACTGTCTTCACGCAGAACTATCCTAGCCATGGCGTTAGTATGAGTGTCGTACAGCCTCCAGGCCCCCCCCTCCCGGGAGAGCCATAGTGGTCTGCGGAACCGGTGAGTACACCGGAATTGCCGGGAAGACTGGGTCCTTTCTTGGATAAACCCACTCTATGCCCGGCCATTTGGGCGTGCCCCCGCAAGACTGCTAGCCGAGTAGCGTTGGGTTGCGAAAGGCCTTGTGGTACTGCCTGATAGGGCGCTTGCGAGTGCCCCGGGAGGTCTCGTAGACCGTGCATCATGAGCACGAATCCTAAACCTCAAAGAAAAATG
HCV-IRES-5p-33	33	-4.4262	-0.560483	-7.71183	ACGTGACCTGTGAGGAACTACTGTCTTCACGCAGAAAGCTAAGAGCCATGGCGTTAGTATGAGTGTCGTACAGCCTCCAGGCCCCCCCCTCCCGGGAGAGCCATAGTGGTCTGCGGAACCGGTGAGTACACCGGAATTGCCGGGAAGACTGGGTCCTTTCTTGGATAAACCCACTCTATGCCCGGCCATTTGGGCGTGCCCCCGCAAGACTGCTAGCCGAGTAGCGTTGGGTTGCGAAAGGCCTTGTGGTACTGCCTGATAGGGCGCTTGCGAGTGCCCCGGGAGGTCTCGTAGACCGTGCATCATGAGCACGAATCCTAAACCTCAAAGAAAAATG
HCV-IRES-5p-36	36	-3.24084	-0.661827	-3.39101	GTTCAGCCTGTGAGGAACTACTGTCTTCACGCAGAAAGCGCCGCTACATGGCGTTAGTATGAGTGTCGTACAGCCTCCAGGCCCCCCCCTCCCGGGAGAGCCATAGTGGTCTGCGGAACCGGTGAGTACACCGGAATTGCCGGGAAGACTGGGTCCTTTCTTGGATAAACCCACTCTATGCCCGGCCATTTGGGCGTGCCCCCGCAAGACTGCTAGCCGAGTAGCGTTGGGTTGCGAAAGGCCTTGTGGTACTGCCTGATAGGGCGCTTGCGAGTGCCCCGGGAGGTCTCGTAGACCGTGCATCATGAGCACGAATCCTAAACCTCAAAGAAAAATG
HCV-IRES-5p-39	39	-3.98247	-1.4503	-5.66997	CCGAAACCTGTGAGGAACTACTGTCTTCACGCAGAAAGCGCCTAGAACGGGCGTTAGTATGAGTGTCGTACAGCCTCCAGGCCCCCCCCTCCCGGGAGAGCCATAGTGGTCTGCGGAACCGGTGAGTACACCGGAATTGCCGGGAAGACTGGGTCCTTTCTTGGATAAACCCACTCTATGCCCGGCCATTTGGGCGTGCCCCCGCAAGACTGCTAGCCGAGTAGCGTTGGGTTGCGAAAGGCCTTGTGGTACTGCCTGATAGGGCGCTTGCGAGTGCCCCGGGAGGTCTCGTAGACCGTGCATCATGAGCACGAATCCTAAACCTCAAAGAAAAATG
HCV-IRES-5p-42	42	-4.40446	-0.613531	-7.59649	CACCTCCCTGTGAGGAACTACTGTCTTCACGCAGAAAGCGCCTAGCCAGTTAGTTAGTATGAGTGTCGTACAGCCTCCAGGCCCCCCCCTCCCGGGAGAGCCATAGTGGTCTGCGGAACCGGTGAGTACACCGGAATTGCCGGGAAGACTGGGTCCTTTCTTGGATAAACCCACTCTATGCCCGGCCATTTGGGCGTGCCCCCGCAAGACTGCTAGCCGAGTAGCGTTGGGTTGCGAAAGGCCTTGTGGTACTGCCTGATAGGGCGCTTGCGAGTGCCCCGGGAGGTCTCGTAGACCGTGCATCATGAGCACGAATCCTAAACCTCAAAGAAAAATG
HCV-IRES-5p-45	45	-2.86175	-0.437891	-2.60741	CTCTAGCCTGTGAGGAACTACTGTCTTCACGCAGAAAGCGCCTAGCCATGGATGGAGTATGAGTGTCGTACAGCCTCCAGGCCCCCCCCTCCCGGGAGAGCCATAGTGGTCTGCGGAACCGGTGAGTACACCGGAATTGCCGGGAAGACTGGGTCCTTTCTTGGATAAACCCACTCTATGCCCGGCCATTTGGGCGTGCCCCCGCAAGACTGCTAGCCGAGTAGCGTTGGGTTGCGAAAGGCCTTGTGGTACTGCCTGATAGGGCGCTTGCGAGTGCCCCGGGAGGTCTCGTAGACCGTGCATCATGAGCACGAATCCTAAACCTCAAAGAAAAATG
HCV-IRES-5p-48	48	-3.81926	-0.140949	-5.06347	AGCGATCCTGTGAGGAACTACTGTCTTCACGCAGAAAGCGCCTAGCCATGGCGTGCTGATGAGTGTCGTACAGCCTCCAGGCCCCCCCCTCCCGGGAGAGCCATAGTGGTCTGCGGAACCGGTGAGTACACCGGAATTGCCGGGAAGACTGGGTCCTTTCTTGGATAAACCCACTCTATGCCCGGCCATTTGGGCGTGCCCCCGCAAGACTGCTAGCCGAGTAGCGTTGGGTTGCGAAAGGCCTTGTGGTACTGCCTGATAGGGCGCTTGCGAGTGCCCCGGGAGGTCTCGTAGACCGTGCATCATGAGCACGAATCCTAAACCTCAAAGAAAAATG
HCV-IRES-5p-51	51	-4.76285	-2.10169	-9.73865	CGAGTGCCTGTGAGGAACTACTGTCTTCACGCAGAAAGCGCCTAGCCATGGCGTTAGGCGTAGTGTCGTACAGCCTCCAGGCCCCCCCCTCCCGGGAGAGCCATAGTGGTCTGCGGAACCGGTGAGTACACCGGAATTGCCGGGAAGACTGGGTCCTTTCTTGGATAAACCCACTCTATGCCCGGCCATTTGGGCGTGCCCCCGCAAGACTGCTAGCCGAGTAGCGTTGGGTTGCGAAAGGCCTTGTGGTACTGCCTGATAGGGCGCTTGCGAGTGCCCCGGGAGGTCTCGTAGACCGTGCATCATGAGCACGAATCCTAAACCTCAAAGAAAAATG
HCV-IRES-5p-54	54	-3.82981	-1.87996	-5.10065	TTAATGCCTGTGAGGAACTACTGTCTTCACGCAGAAAGCGCCTAGCCATGGCGTTAGTATTCTGGTCGTACAGCCTCCAGGCCCCCCCCTCCCGGGAGAGCCATAGTGGTCTGCGGAACCGGTGAGTACACCGGAATTGCCGGGAAGACTGGGTCCTTTCTTGGATAAACCCACTCTATGCCCGGCCATTTGGGCGTGCCCCCGCAAGACTGCTAGCCGAGTAGCGTTGGGTTGCGAAAGGCCTTGTGGTACTGCCTGATAGGGCGCTTGCGAGTGCCCCGGGAGGTCTCGTAGACCGTGCATCATGAGCACGAATCCTAAACCTCAAAGAAAAATG
HCV-IRES-5p-57	57	-4.53671	-0.15098	-8.32576	CCCATCCCTGTGAGGAACTACTGTCTTCACGCAGAAAGCGCCTAGCCATGGCGTTAGTATGAGGTGAGTACAGCCTCCAGGCCCCCCCCTCCCGGGAGAGCCATAGTGGTCTGCGGAACCGGTGAGTACACCGGAATTGCCGGGAAGACTGGGTCCTTTCTTGGATAAACCCACTCTATGCCCGGCCATTTGGGCGTGCCCCCGCAAGACTGCTAGCCGAGTAGCGTTGGGTTGCGAAAGGCCTTGTGGTACTGCCTGATAGGGCGCTTGCGAGTGCCCCGGGAGGTCTCGTAGACCGTGCATCATGAGCACGAATCCTAAACCTCAAAGAAAAATG
HCV-IRES-5p-60	60	-1.53412	-0.0309591	-1.03885	GTAACACCTGTGAGGAACTACTGTCTTCACGCAGAAAGCGCCTAGCCATGGCGTTAGTATGAGTGTATGCCAGCCTCCAGGCCCCCCCCTCCCGGGAGAGCCATAGTGGTCTGCGGAACCGGTGAGTACACCGGAATTGCCGGGAAGACTGGGTCCTTTCTTGGATAAACCCACTCTATGCCCGGCCATTTGGGCGTGCCCCCGCAAGACTGCTAGCCGAGTAGCGTTGGGTTGCGAAAGGCCTTGTGGTACTGCCTGATAGGGCGCTTGCGAGTGCCCCGGGAGGTCTCGTAGACCGTGCATCATGAGCACGAATCCTAAACCTCAAAGAAAAATG
HCV-IRES-5p-63	63	-2.51781	-0.143776	-2.05435	ACGTCTCCTGTGAGGAACTACTGTCTTCACGCAGAAAGCGCCTAGCCATGGCGTTAGTATGAGTGTCGTCACTCCTCCAGGCCCCCCCCTCCCGGGAGAGCCATAGTGGTCTGCGGAACCGGTGAGTACACCGGAATTGCCGGGAAGACTGGGTCCTTTCTTGGATAAACCCACTCTATGCCCGGCCATTTGGGCGTGCCCCCGCAAGACTGCTAGCCGAGTAGCGTTGGGTTGCGAAAGGCCTTGTGGTACTGCCTGATAGGGCGCTTGCGAGTGCCCCGGGAGGTCTCGTAGACCGTGCATCATGAGCACGAATCCTAAACCTCAAAGAAAAATG
HCV-IRES-5p-66	66	-2.85345	-0.143551	-2.59246	TTCCCCCCTGTGAGGAACTACTGTCTTCACGCAGAAAGCGCCTAGCCATGGCGTTAGTATGAGTGTCGTACATAAGCCAGGCCCCCCCCTCCCGGGAGAGCCATAGTGGTCTGCGGAACCGGTGAGTACACCGGAATTGCCGGGAAGACTGGGTCCTTTCTTGGATAAACCCACTCTATGCCCGGCCATTTGGGCGTGCCCCCGCAAGACTGCTAGCCGAGTAGCGTTGGGTTGCGAAAGGCCTTGTGGTACTGCCTGATAGGGCGCTTGCGAGTGCCCCGGGAGGTCTCGTAGACCGTGCATCATGAGCACGAATCCTAAACCTCAAAGAAAAATG
HCV-IRES-5p-69	69	-1.9421	-0.0841175	-1.37838	ATCTGCCCTGTGAGGAACTACTGTCTTCACGCAGAAAGCGCCTAGCCATGGCGTTAGTATGAGTGTCGTACAGCCGAACGGCCCCCCCCTCCCGGGAGAGCCATAGTGGTCTGCGGAACCGGTGAGTACACCGGAATTGCCGGGAAGACTGGGTCCTTTCTTGGATAAACCCACTCTATGCCCGGCCATTTGGGCGTGCCCCCGCAAGACTGCTAGCCGAGTAGCGTTGGGTTGCGAAAGGCCTTGTGGTACTGCCTGATAGGGCGCTTGCGAGTGCCCCGGGAGGTCTCGTAGACCGTGCATCATGAGCACGAATCCTAAACCTCAAAGAAAAATG
HCV-IRES-5p-72	72	-1.46535	-0.0359078	-0.990498	GAAGGCCCTGTGAGGAACTACTGTCTTCACGCAGAAAGCGCCTAGCCATGGCGTTAGTATGAGTGTCGTACAGCCTCCCTTACCCCCCCTCCCGGGAGAGCCATAGTGGTCTGCGGAACCGGTGAGTACACCGGAATTGCCGGGAAGACTGGGTCCTTTCTTGGATAAACCCACTCTATGCCCGGCCATTTGGGCGTGCCCCCGCAAGACTGCTAGCCGAGTAGCGTTGGGTTGCGAAAGGCCTTGTGGTACTGCCTGATAGGGCGCTTGCGAGTGCCCCGGGAGGTCTCGTAGACCGTGCATCATGAGCACGAATCCTAAACCTCAAAGAAAAATG
HCV-IRES-5p-75	75	-1.21095	0.248572	-0.830364	GCCTTACCTGTGAGGAACTACTGTCTTCACGCAGAAAGCGCCTAGCCATGGCGTTAGTATGAGTGTCGTACAGCCTCCAGGAAAACCCCTCCCGGGAGAGCCATAGTGGTCTGCGGAACCGGTGAGTACACCGGAATTGCCGGGAAGACTGGGTCCTTTCTTGGATAAACCCACTCTATGCCCGGCCATTTGGGCGTGCCCCCGCAAGACTGCTAGCCGAGTAGCGTTGGGTTGCGAAAGGCCTTGTGGTACTGCCTGATAGGGCGCTTGCGAGTGCCCCGGGAGGTCTCGTAGACCGTGCATCATGAGCACGAATCCTAAACCTCAAAGAAAAATG
HCV-IRES-5p-78	78	-1.68665	0.201737	-1.15471	TACACACCTGTGAGGAACTACTGTCTTCACGCAGAAAGCGCCTAGCCATGGCGTTAGTATGAGTGTCGTACAGCCTCCAGGCCCAAAACTCCCGGGAGAGCCATAGTGGTCTGCGGAACCGGTGAGTACACCGGAATTGCCGGGAAGACTGGGTCCTTTCTTGGATAAACCCACTCTATGCCCGGCCATTTGGGCGTGCCCCCGCAAGACTGCTAGCCGAGTAGCGTTGGGTTGCGAAAGGCCTTGTGGTACTGCCTGATAGGGCGCTTGCGAGTGCCCCGGGAGGTCTCGTAGACCGTGCATCATGAGCACGAATCCTAAACCTCAAAGAAAAATG
HCV-IRES-5p-81	81	-6.34611	-0.176745	-29.1814	GCGCTCCCTGTGAGGAACTACTGTCTTCACGCAGAAAGCGCCTAGCCATGGCGTTAGTATGAGTGTCGTACAGCCTCCAGGCCCCCCAAGACCGGGAGAGCCATAGTGGTCTGCGGAACCGGTGAGTACACCGGAATTGCCGGGAAGACTGGGTCCTTTCTTGGATAAACCCACTCTATGCCCGGCCATTTGGGCGTGCCCCCGCAAGACTGCTAGCCGAGTAGCGTTGGGTTGCGAAAGGCCTTGTGGTACTGCCTGATAGGGCGCTTGCGAGTGCCCCGGGAGGTCTCGTAGACCGTGCATCATGAGCACGAATCCTAAACCTCAAAGAAAAATG
HCV-IRES-5p-84	84	-6.00616	-0.127347	-23.0553	CCCAGTCCTGTGAGGAACTACTGTCTTCACGCAGAAAGCGCCTAGCCATGGCGTTAGTATGAGTGTCGTACAGCCTCCAGGCCCCCCCCTAAATGGAGAGCCATAGTGGTCTGCGGAACCGGTGAGTACACCGGAATTGCCGGGAAGACTGGGTCCTTTCTTGGATAAACCCACTCTATGCCCGGCCATTTGGGCGTGCCCCCGCAAGACTGCTAGCCGAGTAGCGTTGGGTTGCGAAAGGCCTTGTGGTACTGCCTGATAGGGCGCTTGCGAGTGCCCCGGGAGGTCTCGTAGACCGTGCATCATGAGCACGAATCCTAAACCTCAAAGAAAAATG
HCV-IRES-5p-87	87	-6.15077	-0.0365846	-25.4861	ACATAACCTGTGAGGAACTACTGTCTTCACGCAGAAAGCGCCTAGCCATGGCGTTAGTATGAGTGTCGTACAGCCTCCAGGCCCCCCCCTCCCTTTCGAGCCATAGTGGTCTGCGGAACCGGTGAGTACACCGGAATTGCCGGGAAGACTGGGTCCTTTCTTGGATAAACCCACTCTATGCCCGGCCATTTGGGCGTGCCCCCGCAAGACTGCTAGCCGAGTAGCGTTGGGTTGCGAAAGGCCTTGTGGTACTGCCTGATAGGGCGCTTGCGAGTGCCCCGGGAGGTCTCGTAGACCGTGCATCATGAGCACGAATCCTAAACCTCAAAGAAAAATG
HCV-IRES-5p-90	90	-6.5297	-0.324463	-33.1416	AGCCTACCTGTGAGGAACTACTGTCTTCACGCAGAAAGCGCCTAGCCATGGCGTTAGTATGAGTGTCGTACAGCCTCCAGGCCCCCCCCTCCCGGGCTCTCCATAGTGGTCTGCGGAACCGGTGAGTACACCGGAATTGCCGGGAAGACTGGGTCCTTTCTTGGATAAACCCACTCTATGCCCGGCCATTTGGGCGTGCCCCCGCAAGACTGCTAGCCGAGTAGCGTTGGGTTGCGAAAGGCCTTGTGGTACTGCCTGATAGGGCGCTTGCGAGTGCCCCGGGAGGTCTCGTAGACCGTGCATCATGAGCACGAATCCTAAACCTCAAAGAAAAATG
HCV-IRES-5p-93	93	-6.23547	-0.0805746	-27.0272	TCCTTTCCTGTGAGGAACTACTGTCTTCACGCAGAAAGCGCCTAGCCATGGCGTTAGTATGAGTGTCGTACAGCCTCCAGGCCCCCCCCTCCCGGGAGATAACTAGTGGTCTGCGGAACCGGTGAGTACACCGGAATTGCCGGGAAGACTGGGTCCTTTCTTGGATAAACCCACTCTATGCCCGGCCATTTGGGCGTGCCCCCGCAAGACTGCTAGCCGAGTAGCGTTGGGTTGCGAAAGGCCTTGTGGTACTGCCTGATAGGGCGCTTGCGAGTGCCCCGGGAGGTCTCGTAGACCGTGCATCATGAGCACGAATCCTAAACCTCAAAGAAAAATG
HCV-IRES-5p-96	96	-5.3243	-0.3072	-14.3719	TACTGCCCTGTGAGGAACTACTGTCTTCACGCAGAAAGCGCCTAGCCATGGCGTTAGTATGAGTGTCGTACAGCCTCCAGGCCCCCCCCTCCCGGGAGAGCCCGCTTGGTCTGCGGAACCGGTGAGTACACCGGAATTGCCGGGAAGACTGGGTCCTTTCTTGGATAAACCCACTCTATGCCCGGCCATTTGGGCGTGCCCCCGCAAGACTGCTAGCCGAGTAGCGTTGGGTTGCGAAAGGCCTTGTGGTACTGCCTGATAGGGCGCTTGCGAGTGCCCCGGGAGGTCTCGTAGACCGTGCATCATGAGCACGAATCCTAAACCTCAAAGAAAAATG
HCV-IRES-5p-99	99	-4.41764	-0.702756	-7.66622	CGTGCCCCTGTGAGGAACTACTGTCTTCACGCAGAAAGCGCCTAGCCATGGCGTTAGTATGAGTGTCGTACAGCCTCCAGGCCCCCCCCTCCCGGGAGAGCCATATGTTTCTGCGGAACCGGTGAGTACACCGGAATTGCCGGGAAGACTGGGTCCTTTCTTGGATAAACCCACTCTATGCCCGGCCATTTGGGCGTGCCCCCGCAAGACTGCTAGCCGAGTAGCGTTGGGTTGCGAAAGGCCTTGTGGTACTGCCTGATAGGGCGCTTGCGAGTGCCCCGGGAGGTCTCGTAGACCGTGCATCATGAGCACGAATCCTAAACCTCAAAGAAAAATG
HCV-IRES-5p-102	102	-2.25866	0.011883	-1.71657	ATCAATCCTGTGAGGAACTACTGTCTTCACGCAGAAAGCGCCTAGCCATGGCGTTAGTATGAGTGTCGTACAGCCTCCAGGCCCCCCCCTCCCGGGAGAGCCATAGTGTGAGGCGGAACCGGTGAGTACACCGGAATTGCCGGGAAGACTGGGTCCTTTCTTGGATAAACCCACTCTATGCCCGGCCATTTGGGCGTGCCCCCGCAAGACTGCTAGCCGAGTAGCGTTGGGTTGCGAAAGGCCTTGTGGTACTGCCTGATAGGGCGCTTGCGAGTGCCCCGGGAGGTCTCGTAGACCGTGCATCATGAGCACGAATCCTAAACCTCAAAGAAAAATG
HCV-IRES-5p-105	105	-4.03358	-0.351865	-5.87444	AAAATTCCTGTGAGGAACTACTGTCTTCACGCAGAAAGCGCCTAGCCATGGCGTTAGTATGAGTGTCGTACAGCCTCCAGGCCCCCCCCTCCCGGGAGAGCCATAGTGGTCGTATGAACCGGTGAGTACACCGGAATTGCCGGGAAGACTGGGTCCTTTCTTGGATAAACCCACTCTATGCCCGGCCATTTGGGCGTGCCCCCGCAAGACTGCTAGCCGAGTAGCGTTGGGTTGCGAAAGGCCTTGTGGTACTGCCTGATAGGGCGCTTGCGAGTGCCCCGGGAGGTCTCGTAGACCGTGCATCATGAGCACGAATCCTAAACCTCAAAGAAAAATG
HCV-IRES-5p-108	108	-4.98721	-0.63007	-11.3773	GGTGATCCTGTGAGGAACTACTGTCTTCACGCAGAAAGCGCCTAGCCATGGCGTTAGTATGAGTGTCGTACAGCCTCCAGGCCCCCCCCTCCCGGGAGAGCCATAGTGGTCTGCTTCCCCGGTGAGTACACCGGAATTGCCGGGAAGACTGGGTCCTTTCTTGGATAAACCCACTCTATGCCCGGCCATTTGGGCGTGCCCCCGCAAGACTGCTAGCCGAGTAGCGTTGGGTTGCGAAAGGCCTTGTGGTACTGCCTGATAGGGCGCTTGCGAGTGCCCCGGGAGGTCTCGTAGACCGTGCATCATGAGCACGAATCCTAAACCTCAAAGAAAAATG
HCV-IRES-5p-111	111	-5.79303	-0.469353	-19.889	GACAGCCCTGTGAGGAACTACTGTCTTCACGCAGAAAGCGCCTAGCCATGGCGTTAGTATGAGTGTCGTACAGCCTCCAGGCCCCCCCCTCCCGGGAGAGCCATAGTGGTCTGCGGACAATGTGAGTACACCGGAATTGCCGGGAAGACTGGGTCCTTTCTTGGATAAACCCACTCTATGCCCGGCCATTTGGGCGTGCCCCCGCAAGACTGCTAGCCGAGTAGCGTTGGGTTGCGAAAGGCCTTGTGGTACTGCCTGATAGGGCGCTTGCGAGTGCCCCGGGAGGTCTCGTAGACCGTGCATCATGAGCACGAATCCTAAACCTCAAAGAAAAATG
HCV-IRES-5p-114	114	-6.64374	-0.330511	-35.8677	CCAGCACCTGTGAGGAACTACTGTCTTCACGCAGAAAGCGCCTAGCCATGGCGTTAGTATGAGTGTCGTACAGCCTCCAGGCCCCCCCCTCCCGGGAGAGCCATAGTGGTCTGCGGAACCTTGTAGTACACCGGAATTGCCGGGAAGACTGGGTCCTTTCTTGGATAAACCCACTCTATGCCCGGCCATTTGGGCGTGCCCCCGCAAGACTGCTAGCCGAGTAGCGTTGGGTTGCGAAAGGCCTTGTGGTACTGCCTGATAGGGCGCTTGCGAGTGCCCCGGGAGGTCTCGTAGACCGTGCATCATGAGCACGAATCCTAAACCTCAAAGAAAAATG
HCV-IRES-5p-117	117	-3.87892	-0.0573083	-5.27726	GTAGTTCCTGTGAGGAACTACTGTCTTCACGCAGAAAGCGCCTAGCCATGGCGTTAGTATGAGTGTCGTACAGCCTCCAGGCCCCCCCCTCCCGGGAGAGCCATAGTGGTCTGCGGAACCGGTTCTGACACCGGAATTGCCGGGAAGACTGGGTCCTTTCTTGGATAAACCCACTCTATGCCCGGCCATTTGGGCGTGCCCCCGCAAGACTGCTAGCCGAGTAGCGTTGGGTTGCGAAAGGCCTTGTGGTACTGCCTGATAGGGCGCTTGCGAGTGCCCCGGGAGGTCTCGTAGACCGTGCATCATGAGCACGAATCCTAAACCTCAAAGAAAAATG
HCV-IRES-5p-120	120	-2.8025	-0.254373	-2.50251	AGCCCCCCTGTGAGGAACTACTGTCTTCACGCAGAAAGCGCCTAGCCATGGCGTTAGTATGAGTGTCGTACAGCCTCCAGGCCCCCCCCTCCCGGGAGAGCCATAGTGGTCTGCGGAACCGGTGAGGCACCCGGAATTGCCGGGAAGACTGGGTCCTTTCTTGGATAAACCCACTCTATGCCCGGCCATTTGGGCGTGCCCCCGCAAGACTGCTAGCCGAGTAGCGTTGGGTTGCGAAAGGCCTTGTGGTACTGCCTGATAGGGCGCTTGCGAGTGCCCCGGGAGGTCTCGTAGACCGTGCATCATGAGCACGAATCCTAAACCTCAAAGAAAAATG
HCV-IRES-5p-123	123	-2.87478	-0.2205	-2.63107	GCCCGGCCTGTGAGGAACTACTGTCTTCACGCAGAAAGCGCCTAGCCATGGCGTTAGTATGAGTGTCGTACAGCCTCCAGGCCCCCCCCTCCCGGGAGAGCCATAGTGGTCTGCGGAACCGGTGAGTACCAATGAATTGCCGGGAAGACTGGGTCCTTTCTTGGATAAACCCACTCTATGCCCGGCCATTTGGGCGTGCCCCCGCAAGACTGCTAGCCGAGTAGCGTTGGGTTGCGAAAGGCCTTGTGGTACTGCCTGATAGGGCGCTTGCGAGTGCCCCGGGAGGTCTCGTAGACCGTGCATCATGAGCACGAATCCTAAACCTCAAAGAAAAATG
HCV-IRES-5p-126	126	-2.01396	-0.0776539	-1.44877	AATCTTCCTGTGAGGAACTACTGTCTTCACGCAGAAAGCGCCTAGCCATGGCGTTAGTATGAGTGTCGTACAGCCTCCAGGCCCCCCCCTCCCGGGAGAGCCATAGTGGTCTGCGGAACCGGTGAGTACACCTTCCTTGCCGGGAAGACTGGGTCCTTTCTTGGATAAACCCACTCTATGCCCGGCCATTTGGGCGTGCCCCCGCAAGACTGCTAGCCGAGTAGCGTTGGGTTGCGAAAGGCCTTGTGGTACTGCCTGATAGGGCGCTTGCGAGTGCCCCGGGAGGTCTCGTAGACCGTGCATCATGAGCACGAATCCTAAACCTCAAAGAAAAATG
HCV-IRES-5p-129	129	-1.59129	-0.0743208	-1.08085	TTAGTCCCTGTGAGGAACTACTGTCTTCACGCAGAAAGCGCCTAGCCATGGCGTTAGTATGAGTGTCGTACAGCCTCCAGGCCCCCCCCTCCCGGGAGAGCCATAGTGGTCTGCGGAACCGGTGAGTACACCGGACGGTCCGGGAAGACTGGGTCCTTTCTTGGATAAACCCACTCTATGCCCGGCCATTTGGGCGTGCCCCCGCAAGACTGCTAGCCGAGTAGCGTTGGGTTGCGAAAGGCCTTGTGGTACTGCCTGATAGGGCGCTTGCGAGTGCCCCGGGAGGTCTCGTAGACCGTGCATCATGAGCACGAATCCTAAACCTCAAAGAAAAATG
HCV-IRES-5p-132	132	-2.10506	-0.203691	-1.5432	CGGATGCCTGTGAGGAACTACTGTCTTCACGCAGAAAGCGCCTAGCCATGGCGTTAGTATGAGTGTCGTACAGCCTCCAGGCCCCCCCCTCCCGGGAGAGCCATAGTGGTCTGCGGAACCGGTGAGTACACCGGAATTTAATGGAAGACTGGGTCCTTTCTTGGATAAACCCACTCTATGCCCGGCCATTTGGGCGTGCCCCCGCAAGACTGCTAGCCGAGTAGCGTTGGGTTGCGAAAGGCCTTGTGGTACTGCCTGATAGGGCGCTTGCGAGTGCCCCGGGAGGTCTCGTAGACCGTGCATCATGAGCACGAATCCTAAACCTCAAAGAAAAATG
HCV-IRES-5p-135	135	-1.86634	-0.0318787	-1.30786	ACGGGTCCTGTGAGGAACTACTGTCTTCACGCAGAAAGCGCCTAGCCATGGCGTTAGTATGAGTGTCGTACAGCCTCCAGGCCCCCCCCTCCCGGGAGAGCCATAGTGGTCTGCGGAACCGGTGAGTACACCGGAATTGCCTTTCAGACTGGGTCCTTTCTTGGATAAACCCACTCTATGCCCGGCCATTTGGGCGTGCCCCCGCAAGACTGCTAGCCGAGTAGCGTTGGGTTGCGAAAGGCCTTGTGGTACTGCCTGATAGGGCGCTTGCGAGTGCCCCGGGAGGTCTCGTAGACCGTGCATCATGAGCACGAATCCTAAACCTCAAAGAAAAATG
HCV-IRES-5p-138	138	-2.04718	-0.123574	-1.48252	CTTTTGCCTGTGAGGAACTACTGTCTTCACGCAGAAAGCGCCTAGCCATGGCGTTAGTATGAGTGTCGTACAGCCTCCAGGCCCCCCCCTCCCGGGAGAGCCATAGTGGTCTGCGGAACCGGTGAGTACACCGGAATTGCCGGGCCTCCTGGGTCCTTTCTTGGATAAACCCACTCTATGCCCGGCCATTTGGGCGTGCCCCCGCAAGACTGCTAGCCGAGTAGCGTTGGGTTGCGAAAGGCCTTGTGGTACTGCCTGATAGGGCGCTTGCGAGTGCCCCGGGAGGTCTCGTAGACCGTGCATCATGAGCACGAATCCTAAACCTCAAAGAAAAATG
HCV-IRES-5p-141	141	-1.54725	-0.0526031	-1.04835	GTAGGGCCTGTGAGGAACTACTGTCTTCACGCAGAAAGCGCCTAGCCATGGCGTTAGTATGAGTGTCGTACAGCCTCCAGGCCCCCCCCTCCCGGGAGAGCCATAGTGGTCTGCGGAACCGGTGAGTACACCGGAATTGCCGGGAAGCAGTGGTCCTTTCTTGGATAAACCCACTCTATGCCCGGCCATTTGGGCGTGCCCCCGCAAGACTGCTAGCCGAGTAGCGTTGGGTTGCGAAAGGCCTTGTGGTACTGCCTGATAGGGCGCTTGCGAGTGCCCCGGGAGGTCTCGTAGACCGTGCATCATGAGCACGAATCCTAAACCTCAAAGAAAAATG
HCV-IRES-5p-144	144	-1.6763	-0.254771	-1.14645	GACCCCCCTGTGAGGAACTACTGTCTTCACGCAGAAAGCGCCTAGCCATGGCGTTAGTATGAGTGTCGTACAGCCTCCAGGCCCCCCCCTCCCGGGAGAGCCATAGTGGTCTGCGGAACCGGTGAGTACACCGGAATTGCCGGGAAGACTTTTGCCTTTCTTGGATAAACCCACTCTATGCCCGGCCATTTGGGCGTGCCCCCGCAAGACTGCTAGCCGAGTAGCGTTGGGTTGCGAAAGGCCTTGTGGTACTGCCTGATAGGGCGCTTGCGAGTGCCCCGGGAGGTCTCGTAGACCGTGCATCATGAGCACGAATCCTAAACCTCAAAGAAAAATG
HCV-IRES-5p-147	147	-1.52347	-0.0731524	-1.03121	AATATGCCTGTGAGGAACTACTGTCTTCACGCAGAAAGCGCCTAGCCATGGCGTTAGTATGAGTGTCGTACAGCCTCCAGGCCCCCCCCTCCCGGGAGAGCCATAGTGGTCTGCGGAACCGGTGAGTACACCGGAATTGCCGGGAAGACTGGGGAAGTTCTTGGATAAACCCACTCTATGCCCGGCCATTTGGGCGTGCCCCCGCAAGACTGCTAGCCGAGTAGCGTTGGGTTGCGAAAGGCCTTGTGGTACTGCCTGATAGGGCGCTTGCGAGTGCCCCGGGAGGTCTCGTAGACCGTGCATCATGAGCACGAATCCTAAACCTCAAAGAAAAATG
HCV-IRES-5p-150	150	-1.70631	-0.0929502	-1.17054	TCGCGTCCTGTGAGGAACTACTGTCTTCACGCAGAAAGCGCCTAGCCATGGCGTTAGTATGAGTGTCGTACAGCCTCCAGGCCCCCCCCTCCCGGGAGAGCCATAGTGGTCTGCGGAACCGGTGAGTACACCGGAATTGCCGGGAAGACTGGGTCCGGGATTGGATAAACCCACTCTATGCCCGGCCATTTGGGCGTGCCCCCGCAAGACTGCTAGCCGAGTAGCGTTGGGTTGCGAAAGGCCTTGTGGTACTGCCTGATAGGGCGCTTGCGAGTGCCCCGGGAGGTCTCGTAGACCGTGCATCATGAGCACGAATCCTAAACCTCAAAGAAAAATG
HCV-IRES-5p-153	153	-1.49377	-0.0618094	-1.0102	TGCAACCCTGTGAGGAACTACTGTCTTCACGCAGAAAGCGCCTAGCCATGGCGTTAGTATGAGTGTCGTACAGCCTCCAGGCCCCCCCCTCCCGGGAGAGCCATAGTGGTCTGCGGAACCGGTGAGTACACCGGAATTGCCGGGAAGACTGGGTCCTTTAGGTGATAAACCCACTCTATGCCCGGCCATTTGGGCGTGCCCCCGCAAGACTGCTAGCCGAGTAGCGTTGGGTTGCGAAAGGCCTTGTGGTACTGCCTGATAGGGCGCTTGCGAGTGCCCCGGGAGGTCTCGTAGACCGTGCATCATGAGCACGAATCCTAAACCTCAAAGAAAAATG
HCV-IRES-5p-156	156	-1.52429	-0.0630324	-1.0318	AGGCAACCTGTGAGGAACTACTGTCTTCACGCAGAAAGCGCCTAGCCATGGCGTTAGTATGAGTGTCGTACAGCCTCCAGGCCCCCCCCTCCCGGGAGAGCCATAGTGGTCTGCGGAACCGGTGAGTACACCGGAATTGCCGGGAAGACTGGGTCCTTTCTTTTCGAAACCCACTCTATGCCCGGCCATTTGGGCGTGCCCCCGCAAGACTGCTAGCCGAGTAGCGTTGGGTTGCGAAAGGCCTTGTGGTACTGCCTGATAGGGCGCTTGCGAGTGCCCCGGGAGGTCTCGTAGACCGTGCATCATGAGCACGAATCCTAAACCTCAAAGAAAAATG
HCV-IRES-5p-159	159	-1.43478	-0.119868	-0.969729	CGTAGGCCTGTGAGGAACTACTGTCTTCACGCAGAAAGCGCCTAGCCATGGCGTTAGTATGAGTGTCGTACAGCCTCCAGGCCCCCCCCTCCCGGGAGAGCCATAGTGGTCTGCGGAACCGGTGAGTACACCGGAATTGCCGGGAAGACTGGGTCCTTTCTTGGAGCCCCCCACTCTATGCCCGGCCATTTGGGCGTGCCCCCGCAAGACTGCTAGCCGAGTAGCGTTGGGTTGCGAAAGGCCTTGTGGTACTGCCTGATAGGGCGCTTGCGAGTGCCCCGGGAGGTCTCGTAGACCGTGCATCATGAGCACGAATCCTAAACCTCAAAGAAAAATG
HCV-IRES-5p-162	162	-1.59627	-0.0879881	-1.08459	CGTCTTCCTGTGAGGAACTACTGTCTTCACGCAGAAAGCGCCTAGCCATGGCGTTAGTATGAGTGTCGTACAGCCTCCAGGCCCCCCCCTCCCGGGAGAGCCATAGTGGTCTGCGGAACCGGTGAGTACACCGGAATTGCCGGGAAGACTGGGTCCTTTCTTGGATAACAAAACTCTATGCCCGGCCATTTGGGCGTGCCCCCGCAAGACTGCTAGCCGAGTAGCGTTGGGTTGCGAAAGGCCTTGTGGTACTGCCTGATAGGGCGCTTGCGAGTGCCCCGGGAGGTCTCGTAGACCGTGCATCATGAGCACGAATCCTAAACCTCAAAGAAAAATG
HCV-IRES-5p-165	165	-1.72042	-0.0961225	-1.18205	TTCTCACCTGTGAGGAACTACTGTCTTCACGCAGAAAGCGCCTAGCCATGGCGTTAGTATGAGTGTCGTACAGCCTCCAGGCCCCCCCCTCCCGGGAGAGCCATAGTGGTCTGCGGAACCGGTGAGTACACCGGAATTGCCGGGAAGACTGGGTCCTTTCTTGGATAAACCACAGCTATGCCCGGCCATTTGGGCGTGCCCCCGCAAGACTGCTAGCCGAGTAGCGTTGGGTTGCGAAAGGCCTTGTGGTACTGCCTGATAGGGCGCTTGCGAGTGCCCCGGGAGGTCTCGTAGACCGTGCATCATGAGCACGAATCCTAAACCTCAAAGAAAAATG
HCV-IRES-5p-168	168	-1.54939	-0.0700863	-1.04991	ATTGACCCTGTGAGGAACTACTGTCTTCACGCAGAAAGCGCCTAGCCATGGCGTTAGTATGAGTGTCGTACAGCCTCCAGGCCCCCCCCTCCCGGGAGAGCCATAGTGGTCTGCGGAACCGGTGAGTACACCGGAATTGCCGGGAAGACTGGGTCCTTTCTTGGATAAACCCACGAGCTGCCCGGCCATTTGGGCGTGCCCCCGCAAGACTGCTAGCCGAGTAGCGTTGGGTTGCGAAAGGCCTTGTGGTACTGCCTGATAGGGCGCTTGCGAGTGCCCCGGGAGGTCTCGTAGACCGTGCATCATGAGCACGAATCCTAAACCTCAAAGAAAAATG
HCV-IRES-5p-171	171	-1.51927	-0.0647152	-1.02821	GAAGAGCCTGTGAGGAACTACTGTCTTCACGCAGAAAGCGCCTAGCCATGGCGTTAGTATGAGTGTCGTACAGCCTCCAGGCCCCCCCCTCCCGGGAGAGCCATAGTGGTCTGCGGAACCGGTGAGTACACCGGAATTGCCGGGAAGACTGGGTCCTTTCTTGGATAAACCCACTCTCGTACCGGCCATTTGGGCGTGCCCCCGCAAGACTGCTAGCCGAGTAGCGTTGGGTTGCGAAAGGCCTTGTGGTACTGCCTGATAGGGCGCTTGCGAGTGCCCCGGGAGGTCTCGTAGACCGTGCATCATGAGCACGAATCCTAAACCTCAAAGAAAAATG
HCV-IRES-5p-174	174	-1.55464	-0.0685311	-1.05373	GTGTGTCCTGTGAGGAACTACTGTCTTCACGCAGAAAGCGCCTAGCCATGGCGTTAGTATGAGTGTCGTACAGCCTCCAGGCCCCCCCCTCCCGGGAGAGCCATAGTGGTCTGCGGAACCGGTGAGTACACCGGAATTGCCGGGAAGACTGGGTCCTTTCTTGGATAAACCCACTCTATGAAATGCCATTTGGGCGTGCCCCCGCAAGACTGCTAGCCGAGTAGCGTTGGGTTGCGAAAGGCCTTGTGGTACTGCCTGATAGGGCGCTTGCGAGTGCCCCGGGAGGTCTCGTAGACCGTGCATCATGAGCACGAATCCTAAACCTCAAAGAAAAATG
HCV-IRES-5p-177	177	-1.63715	-0.0863112	-1.11575	GTCCTTCCTGTGAGGAACTACTGTCTTCACGCAGAAAGCGCCTAGCCATGGCGTTAGTATGAGTGTCGTACAGCCTCCAGGCCCCCCCCTCCCGGGAGAGCCATAGTGGTCTGCGGAACCGGTGAGTACACCGGAATTGCCGGGAAGACTGGGTCCTTTCTTGGATAAACCCACTCTATGCCCTTAAATTTGGGCGTGCCCCCGCAAGACTGCTAGCCGAGTAGCGTTGGGTTGCGAAAGGCCTTGTGGTACTGCCTGATAGGGCGCTTGCGAGTGCCCCGGGAGGTCTCGTAGACCGTGCATCATGAGCACGAATCCTAAACCTCAAAGAAAAATG
HCV-IRES-5p-180	180	-1.79379	-0.0785114	-1.24372	GAGGGGCCTGTGAGGAACTACTGTCTTCACGCAGAAAGCGCCTAGCCATGGCGTTAGTATGAGTGTCGTACAGCCTCCAGGCCCCCCCCTCCCGGGAGAGCCATAGTGGTCTGCGGAACCGGTGAGTACACCGGAATTGCCGGGAAGACTGGGTCCTTTCTTGGATAAACCCACTCTATGCCCGGCACGGTGGGCGTGCCCCCGCAAGACTGCTAGCCGAGTAGCGTTGGGTTGCGAAAGGCCTTGTGGTACTGCCTGATAGGGCGCTTGCGAGTGCCCCGGGAGGTCTCGTAGACCGTGCATCATGAGCACGAATCCTAAACCTCAAAGAAAAATG
HCV-IRES-5p-183	183	-2.09049	-0.234764	-1.5277	GCACCACCTGTGAGGAACTACTGTCTTCACGCAGAAAGCGCCTAGCCATGGCGTTAGTATGAGTGTCGTACAGCCTCCAGGCCCCCCCCTCCCGGGAGAGCCATAGTGGTCTGCGGAACCGGTGAGTACACCGGAATTGCCGGGAAGACTGGGTCCTTTCTTGGATAAACCCACTCTATGCCCGGCCATGGTTGCGTGCCCCCGCAAGACTGCTAGCCGAGTAGCGTTGGGTTGCGAAAGGCCTTGTGGTACTGCCTGATAGGGCGCTTGCGAGTGCCCCGGGAGGTCTCGTAGACCGTGCATCATGAGCACGAATCCTAAACCTCAAAGAAAAATG
HCV-IRES-5p-186	186	-1.72586	-0.0707704	-1.18652	AGGCGTCCTGTGAGGAACTACTGTCTTCACGCAGAAAGCGCCTAGCCATGGCGTTAGTATGAGTGTCGTACAGCCTCCAGGCCCCCCCCTCCCGGGAGAGCCATAGTGGTCTGCGGAACCGGTGAGTACACCGGAATTGCCGGGAAGACTGGGTCCTTTCTTGGATAAACCCACTCTATGCCCGGCCATTTGTTATTGCCCCCGCAAGACTGCTAGCCGAGTAGCGTTGGGTTGCGAAAGGCCTTGTGGTACTGCCTGATAGGGCGCTTGCGAGTGCCCCGGGAGGTCTCGTAGACCGTGCATCATGAGCACGAATCCTAAACCTCAAAGAAAAATG
HCV-IRES-5p-189	189	-1.7877	-0.116352	-1.23848	AAATTCCCTGTGAGGAACTACTGTCTTCACGCAGAAAGCGCCTAGCCATGGCGTTAGTATGAGTGTCGTACAGCCTCCAGGCCCCCCCCTCCCGGGAGAGCCATAGTGGTCTGCGGAACCGGTGAGTACACCGGAATTGCCGGGAAGACTGGGTCCTTTCTTGGATAAACCCACTCTATGCCCGGCCATTTGGGCTGTACCCCGCAAGACTGCTAGCCGAGTAGCGTTGGGTTGCGAAAGGCCTTGTGGTACTGCCTGATAGGGCGCTTGCGAGTGCCCCGGGAGGTCTCGTAGACCGTGCATCATGAGCACGAATCCTAAACCTCAAAGAAAAATG
HCV-IRES-5p-192	192	-1.8911	-0.127856	-1.3305	ACTCATCCTGTGAGGAACTACTGTCTTCACGCAGAAAGCGCCTAGCCATGGCGTTAGTATGAGTGTCGTACAGCCTCCAGGCCCCCCCCTCCCGGGAGAGCCATAGTGGTCTGCGGAACCGGTGAGTACACCGGAATTGCCGGGAAGACTGGGTCCTTTCTTGGATAAACCCACTCTATGCCCGGCCATTTGGGCGTGAAAACGCAAGACTGCTAGCCGAGTAGCGTTGGGTTGCGAAAGGCCTTGTGGTACTGCCTGATAGGGCGCTTGCGAGTGCCCCGGGAGGTCTCGTAGACCGTGCATCATGAGCACGAATCCTAAACCTCAAAGAAAAATG
HCV-IRES-5p-195	195	-1.577	-0.07496	-1.0702	GAGTAGCCTGTGAGGAACTACTGTCTTCACGCAGAAAGCGCCTAGCCATGGCGTTAGTATGAGTGTCGTACAGCCTCCAGGCCCCCCCCTCCCGGGAGAGCCATAGTGGTCTGCGGAACCGGTGAGTACACCGGAATTGCCGGGAAGACTGGGTCCTTTCTTGGATAAACCCACTCTATGCCCGGCCATTTGGGCGTGCCCAATAAAGACTGCTAGCCGAGTAGCGTTGGGTTGCGAAAGGCCTTGTGGTACTGCCTGATAGGGCGCTTGCGAGTGCCCCGGGAGGTCTCGTAGACCGTGCATCATGAGCACGAATCCTAAACCTCAAAGAAAAATG
HCV-IRES-5p-198	198	-1.81008	-0.0984449	-1.25784	CACGTTCCTGTGAGGAACTACTGTCTTCACGCAGAAAGCGCCTAGCCATGGCGTTAGTATGAGTGTCGTACAGCCTCCAGGCCCCCCCCTCCCGGGAGAGCCATAGTGGTCTGCGGAACCGGTGAGTACACCGGAATTGCCGGGAAGACTGGGTCCTTTCTTGGATAAACCCACTCTATGCCCGGCCATTTGGGCGTGCCCCCGACCTACTGCTAGCCGAGTAGCGTTGGGTTGCGAAAGGCCTTGTGGTACTGCCTGATAGGGCGCTTGCGAGTGCCCCGGGAGGTCTCGTAGACCGTGCATCATGAGCACGAATCCTAAACCTCAAAGAAAAATG
HCV-IRES-5p-201	201	-1.65151	-0.0774964	-1.12691	TAGTTACCTGTGAGGAACTACTGTCTTCACGCAGAAAGCGCCTAGCCATGGCGTTAGTATGAGTGTCGTACAGCCTCCAGGCCCCCCCCTCCCGGGAGAGCCATAGTGGTCTGCGGAACCGGTGAGTACACCGGAATTGCCGGGAAGACTGGGTCCTTTCTTGGATAAACCCACTCTATGCCCGGCCATTTGGGCGTGCCCCCGCAATCAGGCTAGCCGAGTAGCGTTGGGTTGCGAAAGGCCTTGTGGTACTGCCTGATAGGGCGCTTGCGAGTGCCCCGGGAGGTCTCGTAGACCGTGCATCATGAGCACGAATCCTAAACCTCAAAGAAAAATG
HCV-IRES-3p-0	211	-5.79736	0.121871	-19.9489	CCTGTGAGGAACTACTGTCTTCACGCAGAAAGCGCCTAGCCATGGCGTTAGTATGAGTGTCGTACAGCCTCCAGGCCCCCCCCTCCCGGGAGAGCCATAGTGGTCTGCGGAACCGGTGAGTACACCGGAATTGCCGGGAAGACTGGGTCCTTTCTTGGATAAACCCACTCTATGCCCGGCCATTTGGGCGTGCCCCCGCAAGACTGCTAGCATCTTAGCGTTGGGTTGCGAAAGGCCTTGTGGTACTGCCTGATAGGGCGCTTGCGAGTGCCCCGGGAGGTCTCGTAGACCGTGCATCATGAGCACGATG
HCV-IRES-3p-3	214	-6.33358	-0.0315285	-28.9291	CCTGTGAGGAACTACTGTCTTCACGCAGAAAGCGCCTAGCCATGGCGTTAGTATGAGTGTCGTACAGCCTCCAGGCCCCCCCCTCCCGGGAGAGCCATAGTGGTCTGCGGAACCGGTGAGTACACCGGAATTGCCGGGAAGACTGGGTCCTTTCTTGGATAAACCCACTCTATGCCCGGCCATTTGGGCGTGCCCCCGCAAGACTGCTAGCCGATGCTCGTTGGGTTGCGAAAGGCCTTGTGGTACTGCCTGATAGGGCGCTTGCGAGTGCCCCGGGAGGTCTCGTAGACCGTGCATCATGAGCACGATG
HCV-IRES-3p-6	217	-5.79864	-0.288624	-19.9665	CCTGTGAGGAACTACTGTCTTCACGCAGAAAGCGCCTAGCCATGGCGTTAGTATGAGTGTCGTACAGCCTCCAGGCCCCCCCCTCCCGGGAGAGCCATAGTGGTCTGCGGAACCGGTGAGTACACCGGAATTGCCGGGAAGACTGGGTCCTTTCTTGGATAAACCCACTCTATGCCCGGCCATTTGGGCGTGCCCCCGCAAGACTGCTAGCCGAGTATATGTGGGTTGCGAAAGGCCTTGTGGTACTGCCTGATAGGGCGCTTGCGAGTGCCCCGGGAGGTCTCGTAGACCGTGCATCATGAGCACGATG
HCV-IRES-3p-9	220	-6.65372	-0.522204	-36.1165	CCTGTGAGGAACTACTGTCTTCACGCAGAAAGCGCCTAGCCATGGCGTTAGTATGAGTGTCGTACAGCCTCCAGGCCCCCCCCTCCCGGGAGAGCCATAGTGGTCTGCGGAACCGGTGAGTACACCGGAATTGCCGGGAAGACTGGGTCCTTTCTTGGATAAACCCACTCTATGCCCGGCCATTTGGGCGTGCCCCCGCAAGACTGCTAGCCGAGTAGCGGGTTGTTGCGAAAGGCCTTGTGGTACTGCCTGATAGGGCGCTTGCGAGTGCCCCGGGAGGTCTCGTAGACCGTGCATCATGAGCACGATG
HCV-IRES-3p-12	223	-6.75385	-0.333376	-38.7122	CCTGTGAGGAACTACTGTCTTCACGCAGAAAGCGCCTAGCCATGGCGTTAGTATGAGTGTCGTACAGCCTCCAGGCCCCCCCCTCCCGGGAGAGCCATAGTGGTCTGCGGAACCGGTGAGTACACCGGAATTGCCGGGAAGACTGGGTCCTTTCTTGGATAAACCCACTCTATGCCCGGCCATTTGGGCGTGCCCCCGCAAGACTGCTAGCCGAGTAGCGTTGTTGGGCGAAAGGCCTTGTGGTACTGCCTGATAGGGCGCTTGCGAGTGCCCCGGGAGGTCTCGTAGACCGTGCATCATGAGCACGATG
HCV-IRES-3p-15	226	-6.29548	0.131247	-28.1752	CCTGTGAGGAACTACTGTCTTCACGCAGAAAGCGCCTAGCCATGGCGTTAGTATGAGTGTCGTACAGCCTCCAGGCCCCCCCCTCCCGGGAGAGCCATAGTGGTCTGCGGAACCGGTGAGTACACCGGAATTGCCGGGAAGACTGGGTCCTTTCTTGGATAAACCCACTCTATGCCCGGCCATTTGGGCGTGCCCCCGCAAGACTGCTAGCCGAGTAGCGTTGGGTGTATAAAGGCCTTGTGGTACTGCCTGATAGGGCGCTTGCGAGTGCCCCGGGAGGTCTCGTAGACCGTGCATCATGAGCACGATG
HCV-IRES-3p-18	229	-3.59835	-0.0797511	-4.34458	CCTGTGAGGAACTACTGTCTTCACGCAGAAAGCGCCTAGCCATGGCGTTAGTATGAGTGTCGTACAGCCTCCAGGCCCCCCCCTCCCGGGAGAGCCATAGTGGTCTGCGGAACCGGTGAGTACACCGGAATTGCCGGGAAGACTGGGTCCTTTCTTGGATAAACCCACTCTATGCCCGGCCATTTGGGCGTGCCCCCGCAAGACTGCTAGCCGAGTAGCGTTGGGTTGCTCCCGGCCTTGTGGTACTGCCTGATAGGGCGCTTGCGAGTGCCCCGGGAGGTCTCGTAGACCGTGCATCATGAGCACGATG
HCV-IRES-3p-21	232	-6.34786	0.167794	-29.2169	CCTGTGAGGAACTACTGTCTTCACGCAGAAAGCGCCTAGCCATGGCGTTAGTATGAGTGTCGTACAGCCTCCAGGCCCCCCCCTCCCGGGAGAGCCATAGTGGTCTGCGGAACCGGTGAGTACACCGGAATTGCCGGGAAGACTGGGTCCTTTCTTGGATAAACCCACTCTATGCCCGGCCATTTGGGCGTGCCCCCGCAAGACTGCTAGCCGAGTAGCGTTGGGTTGCGAACTTACTTGTGGTACTGCCTGATAGGGCGCTTGCGAGTGCCCCGGGAGGTCTCGTAGACCGTGCATCATGAGCACGATG
HCV-IRES-3p-24	235	-5.43227	0.376401	-15.4886	CCTGTGAGGAACTACTGTCTTCACGCAGAAAGCGCCTAGCCATGGCGTTAGTATGAGTGTCGTACAGCCTCCAGGCCCCCCCCTCCCGGGAGAGCCATAGTGGTCTGCGGAACCGGTGAGTACACCGGAATTGCCGGGAAGACTGGGTCCTTTCTTGGATAAACCCACTCTATGCCCGGCCATTTGGGCGTGCCCCCGCAAGACTGCTAGCCGAGTAGCGTTGGGTTGCGAAAGGAAGGGTGGTACTGCCTGATAGGGCGCTTGCGAGTGCCCCGGGAGGTCTCGTAGACCGTGCATCATGAGCACGATG
HCV-IRES-3p-27	238	-5.07812	-0.0747714	-12.1173	CCTGTGAGGAACTACTGTCTTCACGCAGAAAGCGCCTAGCCATGGCGTTAGTATGAGTGTCGTACAGCCTCCAGGCCCCCCCCTCCCGGGAGAGCCATAGTGGTCTGCGGAACCGGTGAGTACACCGGAATTGCCGGGAAGACTGGGTCCTTTCTTGGATAAACCCACTCTATGCCCGGCCATTTGGGCGTGCCCCCGCAAGACTGCTAGCCGAGTAGCGTTGGGTTGCGAAAGGCCTGTGTGTACTGCCTGATAGGGCGCTTGCGAGTGCCCCGGGAGGTCTCGTAGACCGTGCATCATGAGCACGATG
HCV-IRES-3p-30	241	-6.72837	-0.0219592	-38.0346	CCTGTGAGGAACTACTGTCTTCACGCAGAAAGCGCCTAGCCATGGCGTTAGTATGAGTGTCGTACAGCCTCCAGGCCCCCCCCTCCCGGGAGAGCCATAGTGGTCTGCGGAACCGGTGAGTACACCGGAATTGCCGGGAAGACTGGGTCCTTTCTTGGATAAACCCACTCTATGCCCGGCCATTTGGGCGTGCCCCCGCAAGACTGCTAGCCGAGTAGCGTTGGGTTGCGAAAGGCCTTGTTTGCCTGCCTGATAGGGCGCTTGCGAGTGCCCCGGGAGGTCTCGTAGACCGTGCATCATGAGCACGATG
HCV-IRES-3p-33	244	-6.88071	-0.154965	-42.2705	CCTGTGAGGAACTACTGTCTTCACGCAGAAAGCGCCTAGCCATGGCGTTAGTATGAGTGTCGTACAGCCTCCAGGCCCCCCCCTCCCGGGAGAGCCATAGTGGTCTGCGGAACCGGTGAGTACACCGGAATTGCCGGGAAGACTGGGTCCTTTCTTGGATAAACCCACTCTATGCCCGGCCATTTGGGCGTGCCCCCGCAAGACTGCTAGCCGAGTAGCGTTGGGTTGCGAAAGGCCTTGTGGTCAGTCCTGATAGGGCGCTTGCGAGTGCCCCGGGAGGTCTCGTAGACCGTGCATCATGAGCACGATG
HCV-IRES-3p-36	247	-6.86872	-0.307428	-41.9206	CCTGTGAGGAACTACTGTCTTCACGCAGAAAGCGCCTAGCCATGGCGTTAGTATGAGTGTCGTACAGCCTCCAGGCCCCCCCCTCCCGGGAGAGCCATAGTGGTCTGCGGAACCGGTGAGTACACCGGAATTGCCGGGAAGACTGGGTCCTTTCTTGGATAAACCCACTCTATGCCCGGCCATTTGGGCGTGCCCCCGCAAGACTGCTAGCCGAGTAGCGTTGGGTTGCGAAAGGCCTTGTGGTACTTAAGGATAGGGCGCTTGCGAGTGCCCCGGGAGGTCTCGTAGACCGTGCATCATGAGCACGATG
HCV-IRES-3p-39	250	-6.71633	-0.212537	-37.7186	CCTGTGAGGAACTACTGTCTTCACGCAGAAAGCGCCTAGCCATGGCGTTAGTATGAGTGTCGTACAGCCTCCAGGCCCCCCCCTCCCGGGAGAGCCATAGTGGTCTGCGGAACCGGTGAGTACACCGGAATTGCCGGGAAGACTGGGTCCTTTCTTGGATAAACCCACTCTATGCCCGGCCATTTGGGCGTGCCCCCGCAAGACTGCTAGCCGAGTAGCGTTGGGTTGCGAAAGGCCTTGTGGTACTGCCGTCGAGGGCGCTTGCGAGTGCCCCGGGAGGTCTCGTAGACCGTGCATCATGAGCACGATG
HCV-IRES-3p-42	253	-6.95243	-0.300948	-44.4252	CCTGTGAGGAACTACTGTCTTCACGCAGAAAGCGCCTAGCCATGGCGTTAGTATGAGTGTCGTACAGCCTCCAGGCCCCCCCCTCCCGGGAGAGCCATAGTGGTCTGCGGAACCGGTGAGTACACCGGAATTGCCGGGAAGACTGGGTCCTTTCTTGGATAAACCCACTCTATGCCCGGCCATTTGGGCGTGCCCCCGCAAGACTGCTAGCCGAGTAGCGTTGGGTTGCGAAAGGCCTTGTGGTACTGCCTGAGCTTGCGCTTGCGAGTGCCCCGGGAGGTCTCGTAGACCGTGCATCATGAGCACGATG
HCV-IRES-3p-45	256	-7.02613	-0.494288	-46.7535	CCTGTGAGGAACTACTGTCTTCACGCAGAAAGCGCCTAGCCATGGCGTTAGTATGAGTGTCGTACAGCCTCCAGGCCCCCCCCTCCCGGGAGAGCCATAGTGGTCTGCGGAACCGGTGAGTACACCGGAATTGCCGGGAAGACTGGGTCCTTTCTTGGATAAACCCACTCTATGCCCGGCCATTTGGGCGTGCCCCCGCAAGACTGCTAGCCGAGTAGCGTTGGGTTGCGAAAGGCCTTGTGGTACTGCCTGATAGTTATCTTGCGAGTGCCCCGGGAGGTCTCGTAGACCGTGCATCATGAGCACGATG
HCV-IRES-3p-48	259	-6.90566	-0.495499	-43.0079	CCTGTGAGGAACTACTGTCTTCACGCAGAAAGCGCCTAGCCATGGCGTTAGTATGAGTGTCGTACAGCCTCCAGGCCCCCCCCTCCCGGGAGAGCCATAGTGGTCTGCGGAACCGGTGAGTACACCGGAATTGCCGGGAAGACTGGGTCCTTTCTTGGATAAACCCACTCTATGCCCGGCCATTTGGGCGTGCCCCCGCAAGACTGCTAGCCGAGTAGCGTTGGGTTGCGAAAGGCCTTGTGGTACTGCCTGATAGGGCTAGGGCGAGTGCCCCGGGAGGTCTCGTAGACCGTGCATCATGAGCACGATG
HCV-IRES-3p-51	262	-6.94979	-0.363471	-44.3438	CCTGTGAGGAACTACTGTCTTCACGCAGAAAGCGCCTAGCCATGGCGTTAGTATGAGTGTCGTACAGCCTCCAGGCCCCCCCCTCCCGGGAGAGCCATAGTGGTCTGCGGAACCGGTGAGTACACCGGAATTGCCGGGAAGACTGGGTCCTTTCTTGGATAAACCCACTCTATGCCCGGCCATTTGGGCGTGCCCCCGCAAGACTGCTAGCCGAGTAGCGTTGGGTTGCGAAAGGCCTTGTGGTACTGCCTGATAGGGCGCTGTATAGTGCCCCGGGAGGTCTCGTAGACCGTGCATCATGAGCACGATG
HCV-IRES-3p-54	265	-6.76775	-0.356577	-39.087	CCTGTGAGGAACTACTGTCTTCACGCAGAAAGCGCCTAGCCATGGCGTTAGTATGAGTGTCGTACAGCCTCCAGGCCCCCCCCTCCCGGGAGAGCCATAGTGGTCTGCGGAACCGGTGAGTACACCGGAATTGCCGGGAAGACTGGGTCCTTTCTTGGATAAACCCACTCTATGCCCGGCCATTTGGGCGTGCCCCCGCAAGACTGCTAGCCGAGTAGCGTTGGGTTGCGAAAGGCCTTGTGGTACTGCCTGATAGGGCGCTTGCTCTGGCCCCGGGAGGTCTCGTAGACCGTGCATCATGAGCACGATG
HCV-IRES-3p-57	268	-4.66709	0.497873	-9.1132	CCTGTGAGGAACTACTGTCTTCACGCAGAAAGCGCCTAGCCATGGCGTTAGTATGAGTGTCGTACAGCCTCCAGGCCCCCCCCTCCCGGGAGAGCCATAGTGGTCTGCGGAACCGGTGAGTACACCGGAATTGCCGGGAAGACTGGGTCCTTTCTTGGATAAACCCACTCTATGCCCGGCCATTTGGGCGTGCCCCCGCAAGACTGCTAGCCGAGTAGCGTTGGGTTGCGAAAGGCCTTGTGGTACTGCCTGATAGGGCGCTTGCGAGGTAACCGGGAGGTCTCGTAGACCGTGCATCATGAGCACGATG
HCV-IRES-3p-60	271	-6.48563	-0.493406	-32.1445	CCTGTGAGGAACTACTGTCTTCACGCAGAAAGCGCCTAGCCATGGCGTTAGTATGAGTGTCGTACAGCCTCCAGGCCCCCCCCTCCCGGGAGAGCCATAGTGGTCTGCGGAACCGGTGAGTACACCGGAATTGCCGGGAAGACTGGGTCCTTTCTTGGATAAACCCACTCTATGCCCGGCCATTTGGGCGTGCCCCCGCAAGACTGCTAGCCGAGTAGCGTTGGGTTGCGAAAGGCCTTGTGGTACTGCCTGATAGGGCGCTTGCGAGTGCAAATGGAGGTCTCGTAGACCGTGCATCATGAGCACGATG
HCV-IRES-3p-63	274	-6.43431	0.0588003	-31.0211	CCTGTGAGGAACTACTGTCTTCACGCAGAAAGCGCCTAGCCATGGCGTTAGTATGAGTGTCGTACAGCCTCCAGGCCCCCCCCTCCCGGGAGAGCCATAGTGGTCTGCGGAACCGGTGAGTACACCGGAATTGCCGGGAAGACTGGGTCCTTTCTTGGATAAACCCACTCTATGCCCGGCCATTTGGGCGTGCCCCCGCAAGACTGCTAGCCGAGTAGCGTTGGGTTGCGAAAGGCCTTGTGGTACTGCCTGATAGGGCGCTTGCGAGTGCCCCTTTCGGTCTCGTAGACCGTGCATCATGAGCACGATG
HCV-IRES-3p-66	277	-5.18272	0.53855	-13.0284	CCTGTGAGGAACTACTGTCTTCACGCAGAAAGCGCCTAGCCATGGCGTTAGTATGAGTGTCGTACAGCCTCCAGGCCCCCCCCTCCCGGGAGAGCCATAGTGGTCTGCGGAACCGGTGAGTACACCGGAATTGCCGGGAAGACTGGGTCCTTTCTTGGATAAACCCACTCTATGCCCGGCCATTTGGGCGTGCCCCCGCAAGACTGCTAGCCGAGTAGCGTTGGGTTGCGAAAGGCCTTGTGGTACTGCCTGATAGGGCGCTTGCGAGTGCCCCGGGCTTGCTCGTAGACCGTGCATCATGAGCACGATG
HCV-IRES-3p-69	280	-6.92409	-0.473173	-43.5609	CCTGTGAGGAACTACTGTCTTCACGCAGAAAGCGCCTAGCCATGGCGTTAGTATGAGTGTCGTACAGCCTCCAGGCCCCCCCCTCCCGGGAGAGCCATAGTGGTCTGCGGAACCGGTGAGTACACCGGAATTGCCGGGAAGACTGGGTCCTTTCTTGGATAAACCCACTCTATGCCCGGCCATTTGGGCGTGCCCCCGCAAGACTGCTAGCCGAGTAGCGTTGGGTTGCGAAAGGCCTTGTGGTACTGCCTGATAGGGCGCTTGCGAGTGCCCCGGGAGGGAGAGTAGACCGTGCATCATGAGCACGATG
HCV-IRES-3p-72	283	-6.6386	-0.381521	-35.74	CCTGTGAGGAACTACTGTCTTCACGCAGAAAGCGCCTAGCCATGGCGTTAGTATGAGTGTCGTACAGCCTCCAGGCCCCCCCCTCCCGGGAGAGCCATAGTGGTCTGCGGAACCGGTGAGTACACCGGAATTGCCGGGAAGACTGGGTCCTTTCTTGGATAAACCCACTCTATGCCCGGCCATTTGGGCGTGCCCCCGCAAGACTGCTAGCCGAGTAGCGTTGGGTTGCGAAAGGCCTTGTGGTACTGCCTGATAGGGCGCTTGCGAGTGCCCCGGGAGGTCTATGCGACCGTGCATCATGAGCACGATG
HCV-IRES-3p-75	286	-6.751	-0.365297	-38.6359	CCTGTGAGGAACTACTGTCTTCACGCAGAAAGCGCCTAGCCATGGCGTTAGTATGAGTGTCGTACAGCCTCCAGGCCCCCCCCTCCCGGGAGAGCCATAGTGGTCTGCGGAACCGGTGAGTACACCGGAATTGCCGGGAAGACTGGGTCCTTTCTTGGATAAACCCACTCTATGCCCGGCCATTTGGGCGTGCCCCCGCAAGACTGCTAGCCGAGTAGCGTTGGGTTGCGAAAGGCCTTGTGGTACTGCCTGATAGGGCGCTTGCGAGTGCCCCGGGAGGTCTCGTCTCACGTGCATCATGAGCACGATG
HCV-IRES-3p-78	289	-2.70672	-1.207	-2.34176	CCTGTGAGGAACTACTGTCTTCACGCAGAAAGCGCCTAGCCATGGCGTTAGTATGAGTGTCGTACAGCCTCCAGGCCCCCCCCTCCCGGGAGAGCCATAGTGGTCTGCGGAACCGGTGAGTACACCGGAATTGCCGGGAAGACTGGGTCCTTTCTTGGATAAACCCACTCTATGCCCGGCCATTTGGGCGTGCCCCCGCAAGACTGCTAGCCGAGTAGCGTTGGGTTGCGAAAGGCCTTGTGGTACTGCCTGATAGGGCGCTTGCGAGTGCCCCGGGAGGTCTCGTAGAAATGGCATCATGAGCACGATG
HCV-IRES-3p-81	292	-3.0092	-0.349938	-2.88799	CCTGTGAGGAACTACTGTCTTCACGCAGAAAGCGCCTAGCCATGGCGTTAGTATGAGTGTCGTACAGCCTCCAGGCCCCCCCCTCCCGGGAGAGCCATAGTGGTCTGCGGAACCGGTGAGTACACCGGAATTGCCGGGAAGACTGGGTCCTTTCTTGGATAAACCCACTCTATGCCCGGCCATTTGGGCGTGCCCCCGCAAGACTGCTAGCCGAGTAGCGTTGGGTTGCGAAAGGCCTTGTGGTACTGCCTGATAGGGCGCTTGCGAGTGCCCCGGGAGGTCTCGTAGACCGGTACTCATGAGCACGATG
HCV-IRES-3p-84	295	-4.09233	-0.576474	-6.11861	CCTGTGAGGAACTACTGTCTTCACGCAGAAAGCGCCTAGCCATGGCGTTAGTATGAGTGTCGTACAGCCTCCAGGCCCCCCCCTCCCGGGAGAGCCATAGTGGTCTGCGGAACCGGTGAGTACACCGGAATTGCCGGGAAGACTGGGTCCTTTCTTGGATAAACCCACTCTATGCCCGGCCATTTGGGCGTGCCCCCGCAAGACTGCTAGCCGAGTAGCGTTGGGTTGCGAAAGGCCTTGTGGTACTGCCTGATAGGGCGCTTGCGAGTGCCCCGGGAGGTCTCGTAGACCGTGCCGACTGAGCACGATG
HCV-IRES-3p-87	298	-4.31436	-0.969956	-7.13658	CCTGTGAGGAACTACTGTCTTCACGCAGAAAGCGCCTAGCCATGGCGTTAGTATGAGTGTCGTACAGCCTCCAGGCCCCCCCCTCCCGGGAGAGCCATAGTGGTCTGCGGAACCGGTGAGTACACCGGAATTGCCGGGAAGACTGGGTCCTTTCTTGGATAAACCCACTCTATGCCCGGCCATTTGGGCGTGCCCCCGCAAGACTGCTAGCCGAGTAGCGTTGGGTTGCGAAAGGCCTTGTGGTACTGCCTGATAGGGCGCTTGCGAGTGCCCCGGGAGGTCTCGTAGACCGTGCATCCGTCGCACGATG
HCV-IRES-3p-90	301	-1.59056	0.0148339	-1.0803	CCTGTGAGGAACTACTGTCTTCACGCAGAAAGCGCCTAGCCATGGCGTTAGTATGAGTGTCGTACAGCCTCCAGGCCCCCCCCTCCCGGGAGAGCCATAGTGGTCTGCGGAACCGGTGAGTACACCGGAATTGCCGGGAAGACTGGGTCCTTTCTTGGATAAACCCACTCTATGCCCGGCCATTTGGGCGTGCCCCCGCAAGACTGCTAGCCGAGTAGCGTTGGGTTGCGAAAGGCCTTGTGGTACTGCCTGATAGGGCGCTTGCGAGTGCCCCGGGAGGTCTCGTAGACCGTGCATCATGCTACCGATG
HCV-IRES-3p-93	304	-1.58044	-0.0758189	-1.07275	CCTGTGAGGAACTACTGTCTTCACGCAGAAAGCGCCTAGCCATGGCGTTAGTATGAGTGTCGTACAGCCTCCAGGCCCCCCCCTCCCGGGAGAGCCATAGTGGTCTGCGGAACCGGTGAGTACACCGGAATTGCCGGGAAGACTGGGTCCTTTCTTGGATAAACCCACTCTATGCCCGGCCATTTGGGCGTGCCCCCGCAAGACTGCTAGCCGAGTAGCGTTGGGTTGCGAAAGGCCTTGTGGTACTGCCTGATAGGGCGCTTGCGAGTGCCCCGGGAGGTCTCGTAGACCGTGCATCATGAGCCATCTG
CDK11a negative control	n/a	-7.95594	n/a	NA	AAGAAAGGGACCTGCTGTCCGACTTACAGGACATCAGCGACAGCGAGAGGAAGACCAGCTCGGCCGAGTCCTCGTCAGCGGAATCAGGCTCAGGTTCTGAGGAAGAAGAGGAGGAGGAGGAAGAGGAGGAGGAGGAAGGGAGCACCAGTGAAGAATCAGAGGAGGAGGAGGAGGAAGAGGAAGAGGAGGAGGAGGAGACCGGCAGCAACTCTGAGGAGGCATCAGAGCAGTCTGCCGAAGAAGTAAGTGAGGAAGAAATGAGTGAAGATATG
CrPV-IRES-positivecontrol	n/a	-4.60898	-2.24216	NA	AAAGCAAAAATGTGATCTTGCTTGTAAATACAATTTTGAGAGGTTAATAAATTACAAGTAGTGCTATTTTTGTATTTAGGTTAGCTATTTAGCTTTACGTTCCAGGATGCCTAGTGGCAGCCCCACAATATCCAGGAAGCCCTCTCTGCGGTTTTTCAGATTAGGTAGTCGAAAAACCTAAGAAATTTACCTGCTACATTTCAAGATACCATG
HS-HOXA9 negative control	n/a	-7.55963	n/a	n/a	TGATCTTTTAATCGTCGTTGGCCACAATTAAAACAAACCCCATCGTAGAGCGGCACGATCCCTTTACATAAAAACATATGGCTTTTGCTATAAAAATTATGACTGCAAAACATCGGACCATTAATAGCGTGCGGAGTGATTTACGCGTTATTGTTCTGCTGGACGGGCACGTGACGCGCACGGCCAATGGGGGCGCGGGCGCCGGCAACTTATTAGGTGACTGTACTTCCCCCCCGGTGCCACCAAGTTGTTACATGAAATCTGCAGTTTCATAATTTCCGTGGGTCGGGCCGGGCGGGCCAGGCGCTGGGCACGGTGATGGCCACCACTGGGGGCATG
MM-HOXA9 negative control	n/a	-6.62926	n/a	n/a	TGATCTTTTAATCTTCGTTGGCCACAATTAAAACAAACCAGATCGTGGAGCTGCGCGATCCCTTTGCATAAAAACATATGGCTTTTGCTATAAAAATTATGACTGCAAAACACCGGGCCATTAATAGCGTGCGGAGTGATTTACGCGTTATTGTTCTGCCGGGCGGACACGTGACGCGCGTGGCCAATGGGGGCGCGGGCGCCGGCAACTTATTAGGTGACTGTACTTCACCCCCCCCTGGTGCCACCAAGTTGTTACATGAAATCTGCAGTTTCATAATTTCGGCGGGTCGGGCTGGGCCGGCCAGGCGCGGGCTACTGCAATGGCCACCACCGGGGGCATG
Scramble 1 negative control	n/a	-6.66644	n/a	n/a	AAAGAACTGAGGGAGGAGGGACACCAGGTAGACAGTTGAGTCGGACTGGCGCTGGAGGAAGGCCGACTAGGGAAACGGCCAAAGTCAGTAGGTGAAAGAGGGCGGAAGGGCGAAGGCAGGTAGACTCGGGCGGTGAATAGCGACGAGGGGAGACATACATCAAGAGCGACGGCGAACCAAGTGCGTAGACGAAAGTCACTAGAGAAAGAGAGGAGAAAGGACGGACAAAGGCGGGCCAAGGTAGGCGGTAAAGGACTATGAGTGAAGATATG
Scramble 2 negative control	n/a	-7.06394	n/a	n/a	CCAGAAGGCCACAGCAGACGCAGCTATAAGGAACTAAGCTAGAAAAGAAAGCGGCCTGGGGTGTGAGGGGACAGGAACGGAAGTCACGGAACGTAATTAGAACACCAAGTAGCACGTAGGGGGGACGCGCAGACCGTGGCATAAGGAAACCTACGGGTGGGGGGATAGCAGGAAGGGAGTTAAGAGAAGGACATAGAGAGGAGGGGGGGAAGCGGACGGTACGACGGGAGAATAGGAGAGCCACGAGGGAGGGCATAATGAGTGAAGATATG
Scramble 3 negative control	n/a	-5.97712	n/a	n/a	TAGGCCGCGAACGAGACGCCCAAATAGCGGTAGGAGGGAGGGGAGGGGGGCGAGGGTTAGGTAGCACGCGCAAGAGTCAGAATCTGACGGGAGCAGAGAAAAAAAGGAGCAGGCAAAACAAAGCAGCGACAAACGGGACGAGCTAGAGACGGTAGGCGTCAGATAAAGCGGTGTCGAAGAGACAGCGTTAGTAAACCACAAGGGGGGGGCAAAGAGCATTAACGACGCAGGGGGGGAAGGTAGGGTTAGAGATCGAGATGAGTGAAGATATG
