## Supplementary material for "IRES-TrAPPr reveals novel insights into viral and cellular mRNA translation": Table S8

### Sheet: Gene fragments
Method	Gene fragment	Sequence
Construction of GFP-Trap vectors	GFP 3XHA-TEV-3XFLAG Pest	ctgatgAGATCTGTGATTAAGCCCGACTACCCGTATGACGTGCCCGACTACGCTGGCTACCCGTACGATGTCCCAGACTATGCCGGCTCTTACCCTTACGACGTGCCGGACTACGCCGCAGCCGTCGAGAACCTGTACTTCCAGGGCGGGTCTGGCTCCGGAAGCGACTACAAGGACGACGACGACAAGGACTACAAGGATGATGATGATAAAGATTATAAAGATGACGATGATAAGCCAGCTGCTATGAAGATCAAGCTGCGGATGGAGGGCGCCGTGAACGGCCACAAATTCGTGATCGAGGGCGACGGGAAAGGCAAGCCCTTTGAGGGTAAGCAGACTATGGACCTGACCGTGATCGAGGGCGCCCCCCTGCCCTTCGCTTATGACATTCTCACC…
Construction of GFP-Trap IRES and Spike-in Controls	Spike-ENO1-A	TAATACGACTCACTATAGGGATCGGAGTCCGCATCCAAGCGATCAAGCTTAGTGCTGCTCCGGTACAGGGTCGCGCTCGCGTCTGTCCTTAAGGCTCTCCTCGGTGTCCACGGCACCCTCTTTCCTTGCTTTGCAGCGATCCTACTGCCAGAAATTCGCCATGTCTATTCTCAGGAGATCTGTGATTAAGCCCGACTACCCGTATGACGTGCCCGACTACGCTGGCTACCCGTACGATGTCCCAGACTATGCCGGCTCTTACCCTTACGACGTGCCGGACTACGCCGCAGCCGTCGAGAACCTGTACTTCCAGGGCGGGTCTGGCTCCGGAAGCGACTACAAGGACGACGACGACAAGGACTACAAGGATGATGATGATAAAGATTATAAAGATGACGA…
Construction of GFP-Trap IRES and Spike-in Controls	Spike-ENO1-C	TAATACGACTCACTATAGGGATCGGAGTCCGCATCCAAGCGATCAAGCTTAGTGCTGCTCCGGTACAGGGTCACCTGCGTACTTGCTCTTAAGACTCTCTCCGGTGTCACCGGCACACTCTTCTCTTGCTCTGCGACGATCCTACTGCCAGTAAATCGCCATGTCTATTCTCAGGAGATCTGTGATTAAGCCCGACTACCCGTATGACGTGCCCGACTACGCTGGCTACCCGTACGATGTCCCAGACTATGCCGGCTCTTACCCTTACGACGTGCCGGACTACGCCGCAGCCGTCGAGAACCTGTACTTCCAGGGCGGGTCTGGCTCCGGAAGCGACTACAAGGACGACGACGACAAGGACTACAAGGATGATGATGATAAAGATTATAAAGATGACGA…
Construction of GFP-Trap IRES and Spike-in Controls	Spike-ENO1-B	TAATACGACTCACTATAGGGATCGGAGTCCGCATCCAAGCGATCAAGCTTAGTGCTGCTCCAGTACAGGGTCGCGCTCGCATCTGCTCTACAGACTCTATCCGGTGTCCCAGGCACCCTCTTCTCTTGCTTTGCGACGATCCATCTGCCAGACATTCGCCATGTCTATTCTCAGGAGATCTGTGATTAAGCCCGACTACCCGTATGACGTGCCCGACTACGCTGGCTACCCGTACGATGTCCCAGACTATGCCGGCTCTTACCCTTACGACGTGCCGGACTACGCCGCAGCCGTCGAGAACCTGTACTTCCAGGGCGGGTCTGGCTCCGGAAGCGACTACAAGGACGACGACGACAAGGACTACAAGGATGATGATGATAAAGATTATAAAGATGACGA…
mRNA Luciferase assays	WT IAPV	gctagttaacgttcgatCGGAGTCCGCATCCAAGCTTGGCATCATTCTATGGTTACCCATCATTAGAGGAAATTTCCAATAAACTCTGGTGTAAGGCTTAGAGTGATGGTCGAGGTGCCCTATTTAGGGTGAGGAGCCTCGGTGGCAGCCCCACCAAATCCTCTATTGGATAGGAACAGCTGTACTGGGCAGTTACAGCAGTCGTATGGTAACACATGCGGCGTTCCGAAATACCATGCCTGGCGATATGAGATCTGTGATTAAGCCCAGACAGCCGGCTACAACCTGGACCAAGTCCTT
mRNA Luciferase assays	IAPV 2L	gctagttaacgttcgatCGGAGTCCGCATCCAAGCTTGGCATCATTCTATGGTTACCCATCTGGTCTGGAAATTTCCAATAAACTCTGGTGTAAGGCTTAGAGTGATGGTCGAGGTGCCCTATTTAGGGTGAGGAGCCTCGGTGGCAGCCCCACCAAATCCTCTATTGGATAGGAACAGCTGTACTGGGCAGTTACAGCAGTCGTATGGTAACACATGCGGCGTTCCGAAATACCATGCCTGGCGATATGAGATCTGTGATTAAGCCCAGACAGCCGGCTACAACCTGGACCAAGTCCTT
mRNA Luciferase assays	IAPV 2R	gctagttaacgttcgatCGGAGTCCGCATCCAAGCTTGGCATCATTCTATGGTTACCCATCATTAGAGGAAATTTCCAATAAACAGACCAGTAAGGCTTAGAGTGATGGTCGAGGTGCCCTATTTAGGGTGAGGAGCCTCGGTGGCAGCCCCACCAAATCCTCTATTGGATAGGAACAGCTGTACTGGGCAGTTACAGCAGTCGTATGGTAACACATGCGGCGTTCCGAAATACCATGCCTGGCGATATGAGATCTGTGATTAAGCCCAGACAGCCGGCTACAACCTGGACCAAGTCCTT
mRNA Luciferase assays	IAPV 2C	gctagttaacgttcgatCGGAGTCCGCATCCAAGCTTGGCATCATTCTATGGTTACCCATCTGGTCTGGAAATTTCCAATAAACAGACCAGTAAGGCTTAGAGTGATGGTCGAGGTGCCCTATTTAGGGTGAGGAGCCTCGGTGGCAGCCCCACCAAATCCTCTATTGGATAGGAACAGCTGTACTGGGCAGTTACAGCAGTCGTATGGTAACACATGCGGCGTTCCGAAATACCATGCCTGGCGATATGAGATCTGTGATTAAGCCCAGACAGCCGGCTACAACCTGGACCAAGTCCTT
mRNA Luciferase assays	IAPV mut203	gctagttaacgttcgatCGGAGTCCGCATCCAAGCTTGGCATCATTCTATGGTTACCCATCATTAGAGGAAATTTCCAATAAACTCTGGTGTAAGGCTTAGAGTGATGGTCGAGGTGCCCTATTTAGGGTGAGGAGCCTCGGTGGCAGCCCCACCAAATCCTCTATTGGATAGGAACAGCTGTACTGGGCAGTTACAGCAGTCGTATGGTAACACATGCGGCGTTCCGAAATACCATGCCAAACGATATGAGATCTGTGATTAAGCCCAGACAGCCGGCTACAACCTGGACCAAGTCCTT
mRNA Luciferase assays	IAPV mut146	gctagttaacgttcgatCGGAGTCCGCATCCAAGCTTGGCATCATTCTATGGTTACCCATCATTAGAGGAAATTTCCAATAAACTCTGGTGTAAGGCTTAGAGTGATGGTCGAGGTGCCCTATTTAGGGTGAGGAGCCTCGGTGGCAGCCCCACCAAATCCTCTATTGGATAGGAACAGCTGTAAAGGGCAGTTACAGCAGTCGTATGGTAACACATGCGGCGTTCCGAAATACCATGCCTGGCGATATGAGATCTGTGATTAAGCCCAGACAGCCGGCTACAACCTGGACCAAGTCCTT
mRNA Luciferase assays	IAPV mut188	gctagttaacgttcgatCGGAGTCCGCATCCAAGCTTGGCATCATTCTATGGTTACCCATCATTAGAGGAAATTTCCAATAAACTCTGGTGTAAGGCTTAGAGTGATGGTCGAGGTGCCCTATTTAGGGTGAGGAGCCTCGGTGGCAGCCCCACCAAATCCTCTATTGGATAGGAACAGCTGTACTGGGCAGTTACAGCAGTCGTATGGTAACACATGCGGCGTTAAAAAATACCATGCCTGGCGATATGAGATCTGTGATTAAGCCCAGACAGCCGGCTACAACCTGGACCAAGTCCTT
mRNA Luciferase assays	IAPV FS1	gctagttaacgttcgatCGGAGTCCGCATCCAAGCTTGGCATCATTCTATGGTTACCCATCATTAGAGGAAATTTCCAATAAACTCTGGTGTAAGGCTTAGAGTGATGGTCGAGGTGCCCTATTTAGGGTGAGGAGCCTCGGTGGCAGCCCCACCAAATCCTCTATTGGATAGGAACAGCTGTACTGGGCAGTTACAGCAGTCGTATGGTAACACATGCGGCGTTCCGAAATACCATGCCTGGCGATTATGAGATCTGTGATTAAGCCCAGACAGCCGGCTACAACCTGGACCAAGTCCTT
mRNA Luciferase assays	IAPV FS1 mut203	gctagttaacgttcgatCGGAGTCCGCATCCAAGCTTGGCATCATTCTATGGTTACCCATCATTAGAGGAAATTTCCAATAAACTCTGGTGTAAGGCTTAGAGTGATGGTCGAGGTGCCCTATTTAGGGTGAGGAGCCTCGGTGGCAGCCCCACCAAATCCTCTATTGGATAGGAACAGCTGTACTGGGCAGTTACAGCAGTCGTATGGTAACACATGCGGCGTTCCGAAATACCATGCCAAACGATTATGAGATCTGTGATTAAGCCCAGACAGCCGGCTACAACCTGGACCAAGTCCTT
mRNA Luciferase assays	iAPV FS1 mut146	gctagttaacgttcgatCGGAGTCCGCATCCAAGCTTGGCATCATTCTATGGTTACCCATCATTAGAGGAAATTTCCAATAAACTCTGGTGTAAGGCTTAGAGTGATGGTCGAGGTGCCCTATTTAGGGTGAGGAGCCTCGGTGGCAGCCCCACCAAATCCTCTATTGGATAGGAACAGCTGTAAAGGGCAGTTACAGCAGTCGTATGGTAACACATGCGGCGTTCCGAAATACCATGCCTGGCGATTATGAGATCTGTGATTAAGCCCAGACAGCCGGCTACAACCTGGACCAAGTCCTT
mRNA Luciferase assays	hsa_merge	CGGAGTCCGCATCCAAGCTTGAAGTGTGTCAGGGCCAGCGTGCCGGCCCTACGGAAGCCGAGCCTGAGGCGAGTACTCGCCTTTTGTATTTTCACTGACTCATATTTCCTTTACTCAGGCTCCCACATCAGGACGAGAAGGAGCCCTCGAGTTACCGTGGGAGCTGTGGGAGCTGCCCTGTGACTCTTAGGAAGATGCCGCTGGTCTTTTACTGCCATCAATACACTGTTCTTGGTGCAAATACTTCAGCCTCTTTATTCAAAGTATGTTTTATGTTTTTGCCAAATATGATCTCTAATTGAAAGTTTATTTTTGGTTTTGGATGAATCTGCGGAGCTTAAGTTGTGAGAAGAAAGGGGGAACAAGACACAATGAGATCTGTGATTAAGCC
mRNA Luciferase assays	BIRC5-EIF4G3-merge	CGGAGTCCGCATCCAAGCTTGAGCCAGGGGTTTCATCCTGAAAGAGACCCCTCTGACCTAAAAAAAGTGAAAGCTGTGGAAGAAAATGGAGAAGAAGCTGAGCCAGTACGTAATGGTGCTGAGAGTGTTTCTGAGGGTGAAGGAATAGATGCTAATTCAGGCTCCACAGATAGTTCTGGTGATGGGGTTACATTATGCTAGAGCTGACAGCTTTGTTCGCGTGGGCAGAGCCTTCCACAGTGAATGTGTCTGGACCTCATGTTGTTGAGGCTGTCACAGTCCTGAGTGTGGACTTGGCAGGTGCCTGTTGAATCTGAGCTGCAGGTTCCTTATCTGTCACACCTGTGCCTCCTCAGAGGACAGTTTTTTTGATGAGATCTGTGATTAAGCC
mRNA Luciferase assays	vir_00499.1-zika-merge	CGGAGTCCGCATCCAAGCTTAACGTTTCTCTTCTGGTTACCAGCAACATAGGAAATTGTCGTTGAACTACATGTTGTAAGGCTTTAGAGAAATAAGGGAGTGTCCTATTTAGGATGAGGTGCTCCGGTGGCAGCCCCACCAAAACCTCTAGCGACTAGGAACAGCTATATCGGGTTGCTATAGCAGTCAGGATGTCATTCTGGCGTTCCGAAATACCCAAACCTATGAGTTGTTGATCTGTGTGAATCAGACTGCGACAGTTCGAGTTTGAAGCGAAAGCTAGCAACAGTATCAACAGGTTTTATTTTGGATTTGGAAACGAGAGTTTCTGGTCATGAGATCTGTGATTAAGCC
mRNA Luciferase assays	vir_00492.1-dengue-merge	CGGAGTCCGCATCCAAGCTTAGTTGTTAGTCTACGTGGACCGACAAAGACAGATTCTTTGAGGGAGCTAAGCTCAACGTAGTTCTAACAGTTTTTTAATTAGAGAGCAGTACTCTGATGCCAACAATGTGATCTTGCTTGCGGAGGCAAAATTTGCACAGTATAAAATCTGCAAGTAGTGCTATTGTTGGAATCACCGTACCTATTTAGGTTTACGCTCCAAGATCGGTGGATAGCAGCCCTATCAATATCTAGGAGAACTGTGCTATGTTTAGAAGATTAGGTAGTCTCTAAACAGAACAATTTACCTATGAGATCTGTGATTAAGCC
mRNA Luciferase assays	Avian_encmyelitis_vir_AJ225173.1	CGGAGTCCGCATCCAAGCTTAAATCCCTTTGCGTTTCACAGAACCATCCTAACCATGGGTGTAGTATGGGAATCGTGTATGGGGATGATTAGGATCTCTCGTAGAGGGATAGGTGTGCCATTCAAATCCAGGGAGTACTCTGGCTCTGACATTGGGACATTTGATGTAACCGGACCTGGTTCAGTATCCGGGTTGTCCTGTATTGTTACGGTGTATCCGTCTTGGCACACTGAAAGGGTATTTTTGGGTAATCCTTTCCTACTGCCTGATAGGGTGGCGTGCCCGGCCACGAGAGATTAAGGGTAGCAATTTAAACATGAGCATGAGATCTGTGATTAAGCC
mRNA Luciferase assays	Swine_pasivirus_1_JQ316470.1	CGGAGTCCGCATCCAAGCTTAAATTGTATACAAGATCCTTCCCGCCGACACAGACCTCGACAGTCTGGTGTAGGAGGGTTGGTGATATTAATTTGCCCCAAAAGAGTGACCGTGATACGTGGAAACCATGAGTACATGTGTATCCGTGGAGGATCGCCCGGGACTGGATTCCATATCCCATTGCCATCCCAACAAACGGAGGGTATACCCACCACGTGCGCGTTTGCAGTGGGAATCTGCAAATTTAGTCATACTGCCTGATAGGGTGTGGGCCTGCACTTTGGGGTACTCAGGCTGTTCATATAATATGGATGTTGTTGTTGATATGAGATCTGTGATTAAGCC
mRNA Luciferase assays	Senecavirus_A_DQ641257.1	CGGAGTCCGCATCCAAGCTTAAGATGGCTACCCACCTCGGATCACTGAACTGGAGCTCGACCCTCCTTAGTAAGGGAACCGAGAGGCCTTCGTGCAACAAGCTCCGACACAGAGTCCACGTGACTGCTACCACCATGAGTACATGGTTCTCCCCTCTCGACCCAGGACTTCTTTTTGAATATCCACGGCTCGATCCAGAGGGTGGGGCATGACCCCTAGCATAGCGAGCTACAGCGGGAACTGTAGCTAGGCCTTAGCGTGCCTTGGATACTGCCTGATAGGGCGACGGCCTAGTCGTGTCGGTTCTATAGGTAGCACATACAAATATGCAGATGAGATCTGTGATTAAGCC
mRNA Luciferase assays	Feline_sakobuvirus_A_KF387721.1	CGGAGTCCGCATCCAAGCTTACCGTTGCATGCAGACCTCCCCCTGCGCACTCGAACGCCCTGTCCCAGCAGGGTTAGTATGTGCTGTGCAGTTCTGCATGTGACACCCCATCCACTGGTAGAGCAGGAAGTTGCCCTAGCTAACGCGGCAAGTATTACTTTCCGCTACACGTCCTTGAGATTCCTCGGACCTCTGGAACTAGGGTGACTGTGGGCTTGGGAAAACCCACCTTGGTCCTGTACTGCCTGATAGGGTCGCGGCTGGCCGACCAGTGGATGTAGCCAGTTGTTTTGGGATATGAGATCTGTGATTAAGCC
mRNA Luciferase assays	Bat_picornavirus_2_HQ595342.1	CGGAGTCCGCATCCAAGCTTACGGAATAACGGCAATTGTCTACATGTGGGAAGTGCAACCTCCCTAGCCGATAACCCCTGACCGGGTGTGTAGGATAGGAAAGGTGCCCACTGTGGGCGACAGGTTATGGTAGAGTGGATACCTAGCCAGGGGCAATGGGACTGCTTTGCATATCCCTAATGAAGTATTGAGATTTCTCTGCTCATTACCCGGTGATGGTTGTGTGGGGGGGGCCCCATACACTAGATCCATACTGCCTGATAGGGTCGCGGCTGGCCGACCATAACCTGTATAGTCAGTTGAATTCAGCCAAGATGAGATCTGTGATTAAGCC
mRNA Luciferase assays	Turkey_hep1_HM751199.1	CGGAGTCCGCATCCAAGCTTAGTAGGTGCCGTGGAGTTCATGCTCGTTCTGAACCGGGAATGGCACAACCCGTAGTAGGATCCTGCCTCTGCCACGTGCATCTGCGCCTGTTGCTTCTAGACTATGGGCTGCTAAGGATGATCACAGACTCCTTTTTGGACAATCTGTGTCAAGTCTACTGTTACATCTGGTGTACGCTGGAAATCCTCGTACTGGAGGCAATACCTGGAGGTGGTGCTGAAATATTGCAAGCCACAGGTATGTTTCCAGTCTTGGTGCCGCTATCGGATGTCGCACCCTCTATGGGCAAATGTAGAACCTTAGTGGACGCGTGAGATGGGAATCCACGCCTGGCCATAGACTGGCTGATAAGCTCGCGGCTGATCGAGTTGCAACAGT…
mRNA Luciferase assays	Duck_hep_vir_1_DQ249299.1	CGGAGTCCGCATCCAAGCTTAGTCTATGCCTTGGGCTAATGGTCTTCGTTGTGAAACGGATTACCGGTAGTAGCATCTTAGACTACCAAGGTTGTAGGTGAGTGTGTGGTCTAGAGTAGGCACACATCTGTCCAGGCACATGCACATTGTTGCGATTGCTCCAGACTAGTTCCTGAGGGACAGATGTTGTGGGGGGCTTGGGAAAACCCCCTTAACCTACATTGCCTGATAGGGTCGCGGCTGGTCGAGTCCCACACACTATAATACCAGTAGACTTTCATGCAATGGATATGAGATCTGTGATTAAGCC
mRNA Luciferase assays	Ferret_kobuvirus_KF006985.1	CGGAGTCCGCATCCAAGCTTAGTTGTGTGAGCAACACCCCCACAGGTCTCACGGAACGGTCTGTGCCCGCAGATCAAGTACGTGCGGATCCCTGGTTGCTTCCACTGCTCGCCTGTGAGTAGAGTAGGTGCTGGGTGTGATGTGTCTTCGGACACCTCGGGCATAGCATTGCTCCCCCGAGAATCAAGCCATCGAGATTTCTCTGGCCTCTGAAGTCACGCCTGGACGCGTAGATGGGAATCTACGCCTTGGACCTACACTGCTTGATAGAGTCGCGGCTGATCGACTCACAGGTTAACAATCAGTTGATTGGGCACATGGATATGAGATCTGTGATTAAGCC
mRNA Luciferase assays	Porcine_sapelovirus_1_KJ821020.1	CGGAGTCCGCATCCAAGCTTATTGTCGATAGCCATGTTAGTGACGCGCTTCGGCGTGCTCCTTTGGTGATTCGGCGACTGGTTACAGGAGAGTAGGCAGTGAGCTATGGGCAAACCTCTGCAGTATTACTCAGAGGGAATGTGCAATTGAGACTTGACGAGCGTCTCTTTGAGATGTGGCGCATGCTCTTGGCATTACCATAGTGAGCTTCCAGGTTGGGAAACCTGGACTGGGCCTATACTACCTGATAGGGTCGCGGCTGGCCGCCTGTAACTAGTATAGTCAGTTGAAACCCCCCCATGAGATCTGTGATTAAGCC
mRNA Luciferase assays	Chicken_meg_KF961186.1	CGGAGTCCGCATCCAAGCTTCAAGTAGATTGTATGGAGTTCATGCTCGTTTTGAACCGGGAATGGCACAACCCGTAGTAGGATCTTGCCTCTGCCATACTAATCTGCGCCTGTTGCTTTTAGACTATGGGCTGCTAAGGATGACATTGGAACCCCTTTTTGGATATTCCATGTCAAGTCAACTGTTTCATCTGGTGTACGCTGGAAATCCTTGTTCCGAGGTCTTGTCTGGAGGTGGTGCTGAAATATTGCAAGCCACAGGCAGTTCCTTGGACTTGGTGCCGCTATCAGATGCTACACCCTCTATGGGCAAATGTTGAACCTTAGTGGACGCGTGAGATGGGAATCCACGCCGGCCATAGACTGGCTGATAAGCTCGCGGCTGATCGAGTTGCAACAG…
mRNA Luciferase assays	Bat_hep_NC_038313.1	CGGAGTCCGCATCCAAGCTTCAGTTTGTAGAGATTAACAAACGCTTAGCTGAACCTAGGTGGTGAATCTAGTAGTAAGATAAGTAGAGGAAGCTATACCTTAAGTTGGTTGGGCCCTCGTGTTTGCTCTATAAACAAAACCAAGTGAGTAGAGTGGATGAACAGTACTAAATCCCTGAGTACAGGGAACCTCACAGGTGTGATACACTTATGTCTATGTGACCTGGTTGGAGGTTGGGCGTGCCCTATGATACTGGAGTGGGACATCTTTTGGGGAACCCACGTTTTCACACTGCCTGATAGGGTCTTGCCGAGAGACTCACTTGTTTCGGCTGTACTTGTAACATGGAGAATAAAAATAAAGGAATTTTTCAAACTGTTGGAGAGAGTATGAGATCTG…
mRNA Luciferase assays	Tortoise_rafivirus_A1_KJ415177.1	CGGAGTCCGCATCCAAGCTTCCCCAGCACAAGAGGATAAAGTGGCATACACGACAACGGGTGTTGCTCGCACCTTAGTAATGTGGATGTCCACCCTTGGAGCGTGCTGAAACTCTGTGGGTAAAGACACATATTAGTACAAATGTGGGGGAACTCACTGAAAGGGCATGTCCCGTGTACTGGTGTGCCGGAAAGTGGGGGTCGCTTTCTGGAGAACTTAGTAGTTCTTGTTATTGGGTGATAGCCTTGCGGCGGATCAACCCACAGTTTTAATCCGTTGTTTTGCATATGAACATGAGATCTGTGATTAAGCC
mRNA Luciferase assays	Manhattan_par_KJ950935.1	CGGAGTCCGCATCCAAGCTTCTTGTTGTGCCTGATTGCCCCTGACCGAACCAGGGCTCGACCCCCTGTAGTAGGGCTGGACAAGCATGAGGGATATGCACAACGAAACTGCGGACGGTGAGTGACCTATGCAGAATCTAATCCCAGGAGTACCTGGAGATCCTAGGGCCCGACCGGGGCTGATGTAACATACCAGCCTAAACCGCTCGGTCAACCCTAGGGGGACACGTTCCAATTTTCTGCTATTTGGGGAAGGGACGCCCCAGACCGGAGTAGCTTCCGGGGTCATACAGCGTGATAGCGTGGCGGCCAGGCCCTGTCTGCTTTTAAACTGGTAGGCCATATACTATGACTATGAGATCTGTGATTAAGCC
mRNA Luciferase assays	Simian_sap_NC_004451.1	CGGAGTCCGCATCCAAGCTTGTGGTAAGTGATGTTAGTCATTGGTGGTTGAAACCTGCCTAAGACGTCCTAGGTCTACGCTGTGCGGGCCGAAGTTAGCTTAGGAATAACAGGGAGTATGCCATTTTCTGCTTTCACCCAACACGACCGTACACGAAAGAGCTAGAGGCACTTTGGGGCAAAGGGAAAAGCTATGCTTAGCCCGAATGTTCATTTGAGTCCTTGACGAATGCGTCCCGTCTGTCCCGACGGTGAGGCGTATGGCGCATGCTCATGGCATTACCCAATGGTGTATCTGTGAGGGGGGGGCTCCTCACACTTAGTCTAGTGCTACCTGACAGGGCCGCGGCTGGTCGTTTGTGTATGGTATAACCAGTAGTAATCCCCCATGGATTGCTTT…
mRNA Luciferase assays	Grusopi_A1_KY312544.1	CGGAGTCCGCATCCAAGCTTTAGGTTTATCCATAGTAATCCCTTGTTCTGAACAGGCAATGCACATGTGCCTGAGTAGGATTGTGAATTTAGGTATGAGAGGGTTAGCCAACCCATTCTGAACCATAATAGATACGTCAATCTGAATCCATCTAAATCTATCTCTTAGGCAGTGGTGCTGAAATATTGCAAGCTACTAGGGATAGACGTGATCTGATTCAAGAACCTATCTAATGTGGTGATGAGAAGGCTAGGTTTATCCATAGTAATCCCTTGTTCTGAACAGGCAATGCACATGCTCTAGTAGGATCTCGGGCTCTGCGATTGGCTCTAAACCGACCAATCCAGGTAGAGGCACTAAGTGTAGGACTTGCCAAAATGTATTACATGCTGGTACCGA…
mRNA Luciferase assays	Bat_crohivirus_NC_033819.1	CGGAGTCCGCATCCAAGCTTTAGTCCCAGCAGGAGGTTTGCATGCTTGTAGCCGAAATGGGGCTCGACCCCCCATAGTAGGATACTTGATTTTGCATTCCATTGTGGACCTGCAAACTCTACACATAGAGGCTTTGTCTTGCATCTAAACACCTGAGTACAGTGTGTACCTAGACCCTATAGTACGGGAGGACCGTTTGTTTCCTCAATAACCCTACATAATAGGCTAGGTGGGCATGCCCAATTTGCAAGATCCCAGACTGGGGGTCGGTCTGGGCAGGGTTAGATCCCTGTTAGCTACTGCCTGATAGGGTGGTGCTCAACCATGTGTAGTTTAAATTGAGCTGTTCATATACCATGAGTTCTATTATGAGATCTGTGATTAAGCC
mRNA Luciferase assays	Fathead_minnow_pico_KC465953.1	CGGAGTCCGCATCCAAGCTTTCAAGGAGTGTTAACAATGGTGGGTGACAGGTGTCCCCATATAATTTGTTAACATGATTTGGACTGGTTATCTAGTAAGAAGAACCATCGAACGCACGAGCGAGCATTGCTTGCGGGGCAGTTACCCTGCGTCGATGTAAGTGTGTACCGGGGGGTGCACATGTTGATTCTTTATGGCCTGATAGGGTGCGTCATTCGCGCCTAGATAATTAGTATAATGCGAATGGAATAAATTTACATGGCTTCTATAATTGAAAATTTGACCACAACTATGAGATCTGTGATTAAGCC
mRNA Luciferase assays	Pigeon_mes_KC876003.1	CGGAGTCCGCATCCAAGCTTTCGGACGTTTGCGTGTAGGGTCGTTCTGAAAGGTGGGGCCCACTCCACCGTAGTAGGATCTTCCTGTTTCACGTTTAAACCTCTCCGGGCAGGTGTCGCTAGACACTAGGCTGTATAGGATGGCAAGCACTTAGGTTTCGCACCTTCCTAGTGCGCCAAGACCCCGTCTTTTAGTTTTAGTACATGGTTCTTTGTAAGATGTCTAACCAGAGGAGGTGGTGCTGAAATATTGCAAGCCACTCTGGCGAACGTCCGCTGCATTGCCTGGAACGAACTTTCTGACGTCTAGCACTGGTAGCGCGGTACTAGATTAGTAGGGTACCTATATGGACAGGGGATGCGGGAATACCCCTCATTAGCTAGTGACTGGTTGATCGAC…
mRNA Luciferase assays	Ferret_par_KF006989.1	CGGAGTCCGCATCCAAGCTTTGCTTGCAGTGGAGCTACACAACTGTGGCCGAGGCACGGCTCGCCCCCGTGTATTAGGACTCTTTTGTGCCACTGTTAAGCGGACGTATGTCAGTTGAGTGATATCTCAGTGATAAACCATGAGTACATGGTAATCCTGGCGTGGACTCATTGGGACGGTATTTCCTATCCCGTAGACTCCTTGTAGCCAGGTGGGCATGCCCAATCACAATGGTAGCACCTCTCATGGGAGTGAGGGGGCCTGAGTTAGTACTCAGTCACACAGCCTGATAGGGTAGCGGCTCTGCTACTGACCAGCGTCTTTAAATAACTGAGAGCTGTTTATTAACCTATGGATATGAGATCTGTGATTAAGCC
mRNA Luciferase assays	Tropivirus_A1_MG600091.1	CGGAGTCCGCATCCAAGCTTTGGTGCGTAAGTGATATTTTCATTGCGTAGAACGCTGGTAACCACTCCGGCTAGTATAAGCATTGTTAGTCACTTATTATGAAACTCCACACTATCCTTTCTGGAGAAGCACACAAACTTACATGGTAAAGCTAGACCATTATCTTAAGCGGTGAGTACACTGCAACCTTGTAACAATGCTTGTATGACTACTTTTTGTATATCTTGAGCAATATTGTTGAGGTGGACATGTCCAAAGGTAATGTTGTTGGGAATGGAGGGGTCCATTTTCCCGTGCACGTAGTGTACTAGTATTGGGTGATAGCCTTGCGGCGGATCAACCATGTATTTTAATCCGTTGACTTTCACATGAGATCTGTGATTAAGCC
mRNA Luciferase assays	Cali_sealion_sapvir_1_JN420370.2	CGGAGTCCGCATCCAAGCTTTGTGGATTGATGGGTCTACACATTCTCACCGAACGCCTTGTGTTATTAGGGGAGTCTAAGTGTCCATCATGAAGCGAGTGTACTGGTAAGAGAGGAGACCTAGCTAGGGGCAATGGGACGGCGTTGCCTATCCCTAATTAGCCATCGAGATTTCTCTGGCGATTACCCAGTGATGGTCGGGTTGTCGGGGGGCAACCTGCTTAGCTCCTTACTGCCTGATAGGGTCGCGGCTGGCCGTATCAGTACACTATAGTCAGTTGATGTTCGAATATGCCTATGAGATCTGTGATTAAGCC
mRNA Luciferase assays	Feline_picornavirus_JN572117.1	CGGAGTCCGCATCCAAGCTTTTGTGCACCTCCTCTACAACCTACGCCGACCATGCCTAACCATGGCATCAGTAGGAGTGGGCCCCTGTAGTGGGTCAAGGTGTGCGACAGTCAGTGGTAGAGTAGACAATCCTGACCGGGCAATAGGACTGCATTGCATATCCTTAGGCGGCATTGAGAAGCCTCTGCCACCCACCGGCATGGATTTCTATGGGGGGGGCCCCATAGACTAGGTCTATACTGCCTGATAGGGTCGCGGCTGGTCGACCACTGACTGTATAACCAGTTGTGTATAACATGGCTATGAGATCTGTGATTAAGCC
mRNA Luciferase assays	Bat_picornavirus_1_HQ595340.1	CGGAGTCCGCATCCAAGCTTTTGTGTATCTGCTGGAAGCCAAGCCTGCCTAGCCGATAGCCCTTGACCGGGTGTGTAGGATAGCCCAGGAACCAGCAATACGCGACAGGTTATGGTAGAGTAGATACCTAGCCAGGGGCAATGGGACTGCATTGCATATCCCTAATGAACCATTGAGATTTCTCTGGTCATTACCCGGTGATGGTTACTAGAGGGGGGCCTCTAGTACTTGATCTATACTGCCTGATAGGGTCGCGGCTGGCCGACCATGACCTGTATAGTCAGTTGATTTGAGCAATATGGTTATGAGATCTGTGATTAAGCC
mRNA Luciferase assays	E.nubilus_P.labialis	ATCTGGAAGAGTGAGAATTCACTTCTTTCTGGTTACCTAGTGAGTAGGAAATTGCCAATTAACTACACTCATGATGGCTTTAAGAAGTGAATAAGGTGCCCTATTTAGGGTGAGGAGCCTTGGTGGCAGCCCCACTAAATCCTCAATTGGCTAGGTTCAGTATCATCGGGTTGCTGATACAGCATGAAATTTATTTTATGCGAACCGAAACACCAAACCTGCTGATTCAATGGCATCTATCCTGGTTACCTAGGGAGTAGGAAATTGCCAATTAACTACACTCCTGAAGGCTTTATAGATGTATGAGGGTGTCCTATTTAGGATGAGGAGCCCTGGTGGCAGCCCCACCAAATCCTCTATTGGCTAGGTTCAGCTATATCGGGTTGCTATAGCAGATAG…
mRNA Luciferase assays	Holoplatys-pinkearduck	ATCTGGAAGAGTGAGAATTCCACTAACTTCTGGTTACCCAGCCAATAGGAAAATGTCTTTTAACTAATTGGTCAAGGCTTAAGTTAGTGAATGAGGTGCCCTATTTAGGGTGAGGAGCCTCGGTGGCAGCCCCACCAAATCCTCTAAAGACTAGGAATCGCTATATTCGGGTGGATGTAGCAGCATTGCTTTGGCGATGTTTTCCGAAATACCCACACCTGCTATGAGTAAAACGGTGTTGGTTGGGCGTCCTTAAGTCAAGTCTGGTGAACTAACCACTCACTGGGACCATACATTCTAGAGGGGTTGCGTCACAGGGAAAATGCCTCTTTTTGAGTACTGGAATTTCCGCCCTGTGTCGTAGGTGGCTTGGCAAAACCACCCTGGACCCTACTGGGT…
Tornado Luciferase assays	Chen-WG-oligo-14799-7655	ACTGTAGAATTCACTTCCGGATCCAGCACCCAGACTTGATCCTGCTACAGTACGTGGATGACTTACTGCTGGCCGCCACTTCTGAGCTAGACTGCCAACAAGGTACTCGGGCCCTGTTACAAACCCTAGGGAACCTCGGGTATCGGGCCTCGGCCAAGAAAGCCCAAATTTGCCAGAAACAGGTCAATGCGTACGGATCTAGAATTCTTTTTAGAGGTTGGTTGTTGTGTTTTAGGATTCTGTCCATTTTCTTTTAAAGTTATAAACACGTACTTGTGCGAATTATTTTTTTAAAGTGATTTGCCATTTTTGAAAGCGTATTTAATGATAGAATACTATCGAGCCAACATGTACTGACATGGAAAGATGTCAAAGATATGTATGCGTACGACTGTA
Tornado Luciferase assays	HS-18S-RevComp1-31	ACTGTAGAATTCTAATGATCCTTCCGCAGGTTCACCTACGGAAACCTTGTTACGACTTTTACTTCCTCTAGATAGTCAAGTTCGACCGTCTTCTCAGCGCTCCGCCAGGGCCGTGGGCCGACCCCGGCGGGGCCGATCCGAGGGCCTCACTAAACCATCCAATCGGTAGTAGCGACGGGCGGATGCGTACGGATCTAGAATTCAGCTCTAGAATTACCACAGTTATCCAAGTAGGAGAGGAGCGAGCGACCAAAGGAACCATAACTGATTTAATGAGCCATTCGCAGTTTCACTGTACCGGCCGTGCGTACTCAGACATGCATGGCTTAATCTTTGAGACAAGCATATGCTACTGGCAGGATCAACCAGGTAATGCGTACGACTGTA
Tornado Luciferase assays	HS-RC29-8117	ATCTGGAAGAGTGAGAATTCCCGCCGGCGCCCGCCCCCCGGCCGGGGCCGGAGAGGGGCTGACCGGGTTGGTTTTGATCTGATAAATGCACGCATCCCCCCCGCGAAGGGGGTCAGCGCCCGTCGGCATGTATTAGCTCTAGAATTACCACAGTTATCCAAGTAGGAGAGGAGCGAGCGACCAAAGGAACATGGATTCCCGGGGCCTGGCTTTCAGCGTAGCAATTCTGCCGGCGAAGAAGGTGAGCGCAGTGCTGTGTGGCAGCAGAGCTCCTTAGGACGAGGAGCAGCGGGACGAGGAAGGGCAGACTGGTGAAATCGCAAACTGGGCGTCTGTTCCGGCGCCGGACCCCTATTTGCAAAGGTCCATGTCCCTGGGTGTCCGGGTGTGTGGGATAGA…
Tornado Luciferase assays	HS-RC9-16826	ATCTGGAAGAGTGAGAATTCGGGTCGCGTAACTAGTTAGCATGCCAGAGTCTCGTTCGTTATCGGAATTAACCAGACAAATCGCTCCACCAACTAAGAACGGCCATGCACCACCACCCACGGAATCGAGAAAGAGCTATCAATCTGTCAATCCTGTCCGTGTCCGGGCCGGGTGAGGTTTCCCGTGTTGAATGCTGAAAGCGCCCCAAGGTCTGTTGCCCCCACCACCGTGGGTCCCAAACGGATTGGGACCGGAGATAGGTTAATAAATTTAGTACAAGGGACATACCTAGCCTTAAATGCCACCGACCCCAACAAAACTAAAGACTGTTGGCTCTGCCTGGTTTCTCGACCACCCTATTACGAAGATGAAAGGCCGTACGGACTACAA
Viral protease 2A construct cloning	HRV-A162AMUT (HRV2Apro U106A)	ATCTACAGATCTGTGATTAAGCCCGACATGAAGATCAAGCTGCGGATGGAGGGCGCCGTTAATGGTCATAAGTTTGTGATCGAGGGCGACGGGAAAGGCAAGCCCTTTGAGGGTAAGCAGACTATGGACCTGACCGTGATCGAGGGCGCCCCCCTGCCCTTCGCTTATGACATTCTCACCACCGTGTTCGACTACGGTAACCGTGTCTTCGCCAAGTACCCCAAGGACATCCCTGACTACTTCAAGCAGACCTTCCCCGAGGGCTACTCGTGGGAGCGAAGCATGACATACGAGGACCAGGGAATCTGTATCGCTACAAACGACATCACCATGATGAAGGGTGTGGACGACTGCTTCGTGTACAAAATCCGCTTCGACGGGGTCAACTTCCCTGCTAAT…
Viral protease 2A construct cloning	HRV-A162AWT (HRV2Apro)	ATCTACAGATCTGTGATTAAGCCCGACATGAAGATCAAGCTGCGGATGGAGGGCGCCGTTAATGGTCATAAGTTTGTGATCGAGGGCGACGGGAAAGGCAAGCCCTTTGAGGGTAAGCAGACTATGGACCTGACCGTGATCGAGGGCGCCCCCCTGCCCTTCGCTTATGACATTCTCACCACCGTGTTCGACTACGGTAACCGTGTCTTCGCCAAGTACCCCAAGGACATCCCTGACTACTTCAAGCAGACCTTCCCCGAGGGCTACTCGTGGGAGCGAAGCATGACATACGAGGACCAGGGAATCTGTATCGCTACAAACGACATCACCATGATGAAGGGTGTGGACGACTGCTTCGTGTACAAAATCCGCTTCGACGGGGTCAACTTCCCTGCTAAT…

### Sheet: Primers
Method	Primer name	Sequence
IRES Library Construction from Oligo Pools	IRES-lib-F	CGGAGTCCGCATCCAAGCTT
IRES Library Construction from Oligo Pools	IRES-lib-R	GGCTTAATCACAGATCTCAT
IRES Library Construction from Oligo Pools	HCV-frag2-R	GTCGTCGTACATGACTAGATCT
IRES Library Construction from Oligo Pools	HCV-frag2-F	AGACTCAGATGTACGGCTAGC
IRES Library Construction from Oligo Pools	HCV-frag1-R	CTCATGGACTATCAGTGCTAGC
IRES Library Construction from Oligo Pools	HCV-frag1-F	AGCCTCAGACGTACGAAGCTT
RNA synthesis	phMGFP-T7-F	TAATACGACTCACTATAGG
RNA synthesis	phMGFP-GFP3p-R	TTTTTTTTTTTTTTTTTTTTTTTTTTTTTTTTTTTTTTTTTTTTTTTTTTTTTTTTTTTTTTTTTTTTTTTGCTCGAAGCATTAACCCTC
Sequencing library preparation	IP_RT_BC9_R	TCCCTACACGACGCTCTTCCGATCTNNNNNNNNNGTCGGGCTTAATCACAGATCT
Sequencing library preparation	IP_RT_BC10_R	TCCCTACACGACGCTCTTCCGATCTNNNNNNNNNNGTCGGGCTTAATCACAGATCT
Sequencing library preparation	IP_RT_BC11_R	TCCCTACACGACGCTCTTCCGATCTNNNNNNNNNNNGTCGGGCTTAATCACAGATCT
Sequencing library preparation	IP_N6_F	TTCAGACGTGTGCTCTTCCGATCTNNNNNNGATCGGAGTCCGCATCC
Sequencing library preparation	IP_N5_F	TTCAGACGTGTGCTCTTCCGATCTNNNNNGATCGGAGTCCGCATCC
Sequencing library preparation	IP_N4_F	TTCAGACGTGTGCTCTTCCGATCTNNNNGATCGGAGTCCGCATCC
Sequencing library preparation	IP_N3_F	TTCAGACGTGTGCTCTTCCGATCTNNNGATCGGAGTCCGCATCC
Sequencing library preparation	IP_N2_F	TTCAGACGTGTGCTCTTCCGATCTNNGATCGGAGTCCGCATCC
Sequencing library preparation	IP_N1_F	TTCAGACGTGTGCTCTTCCGATCTNGATCGGAGTCCGCATCC
Sequencing library preparation	IP_N0_F	TTCAGACGTGTGCTCTTCCGATCTGATCGGAGTCCGCATCC
Sequencing library preparation	IP_RT_R	TCCCTACACGACGCTCTTCCGATC
mRNA Luciferase assays	Vir_00492.1-HindIII-F	ACACATAAGCTTCCAACAATGTGATCTTGCTTG
mRNA Luciferase assays	Dengue-BglII-R	ATGTGTAGATCTCATCAGAGTACTGCTCTCTA
mRNA Luciferase assays	Zika-HindIII-F	ACACATAAGCTTAGTTGTTGATCTGTGTGAATC
mRNA Luciferase assays	Vir_00499.1-BglII-R	ATGTGTAGATCTCATAGGTTTGGGTATTTCGGAACGC
mRNA Luciferase assays	EIF4G3-BglII-R	ATGTGTAGATCTCATAATGTAACCCCATCACCAG
mRNA Luciferase assays	BIRC5-HindIII-F	ACACATAAGCTTCTAGAGCTGACAGCTTTGTTC
mRNA Luciferase assays	hsa_00309.1-Bgll-R	ATGTGTAGATCTCATCTTCCTAAGAGTCACAG
mRNA Luciferase assays	hsa_00205.1-HindIII-F	ACACATAAGCTTCCGCTGGTCTTTTACTGCCATC
mRNA Luciferase assays	Plab-BglII-R	AATCACAGATCTCATAGCAGGTTTGGTGTTTCGGT
mRNA Luciferase assays	Plab-HindIII-F	GCATCCAAGCTTGCATCTATCCTGGTTACCTAG
mRNA Luciferase assays	Enub-BglII-R	AATCACAGATCTCATTGAATCAGCAGGTTTGGTGT
mRNA Luciferase assays	Enub-HindIII-F	GCATCCAAGCTTACTTCTTTCTGGTTACCTAG
mRNA Luciferase assays	Holo-BglII-R	AATCACAGATCTCATAGCAGGTGTGGGTATTTCGG
mRNA Luciferase assays	Holo-HindIII-F	GCATCCAAGCTTCACTAACTTCTGGTTACCCAG
Tornado Luciferase assays	HS18S-RC31-BsiWI-R	TACAGTCGTACGCATTACCTG
Tornado Luciferase assays	HS18S-RC31-EcoRI-F	GATCTAGAATTCAGCTCTAG
Tornado Luciferase assays	HS18S-RC1-BsiWI-R	TAGATCCGTACGCATCCGCC
Tornado Luciferase assays	HS18S-RC1-EcoRI-F	ACTGTAGAATTCTAATGATC
Tornado Luciferase assays	CWG-7665-BsiWI-R	TACAGTCGTACGCATACATATC
Tornado Luciferase assays	CWG-7665-EcoRI-F	GATCTAGAATTCTTTTTAGAGG
Tornado Luciferase assays	CWG-14799-BsiWI-R	TAGATCCGTACGCATTGACC
Tornado Luciferase assays	CWG-14799-EcoRI-F	ACTGTAGAATTCACTTCCGG
Tornado Luciferase assays	Jaffries-EcoRI-F	ATCTGGAAGAGTGAGAATTC
Tornado Luciferase assays	Jaffries-BSiWI-R	TTGTAGTCCGTACGGCCTTTCAT
Tornado Luciferase assays	HS145820-RC9-BsiWI-R	GTAGTCCGTACGGCCTTTCATTCAACACGGGAAACCTC
Tornado Luciferase assays	HS145820-RC29-BsiWI-R	GTAGTCCGTACGGCCTTTCATGTTCCTTTGGTCGCTC
Tornado Luciferase assays	Chen8117-EcoRI-F	GAGTGAGAATTCGATTCCCGGGGCCTGGCTTTC
Tornado Luciferase assays	Chen8117-BsiWI-R	GTAGTCCGTACGGCCTTTCATGGACCTTTGCAAATAGG
Tornado Luciferase assays	Chen16826-EcoRI-F	GAGTGAGAATTCCTGAAAGCGCCCCAAGGTCTG
Viral protease 2A construct cloning	EMCV-Ext-SacI-F	GCAGAGCTCGTTTAGTGAAGCTTCAGATCGCCCTCGAGCGGGATCAATTC
Viral protease 2A construct cloning	Vector-BglII-R	CGAGTGTGAAGACAGATCTCAT	CGAGTGTGAAGACAGATCTCAT
