## Supplementary material for "IRES-TrAPPr reveals novel insights into viral and cellular mRNA translation": Table S9

### Sheet: Sheet1
Figure(s)	Construct	cap	cell line / condition	Number of replicates	average N-luc/F-luc	95% confidence
Figure 1c, 5b	hsa00205	A	HEK293T unstressed	6	0.474182	0.0274969
Figure 1c, 5b	hsa00309	A	HEK293T unstressed	6	1.44451	0.181363
Figure 1c, 5b	BIRC5	A	HEK293T unstressed	6	0.551873	0.0145595
Figure 1c, 5b	EIF4G	A	HEK293T unstressed	6	0.345691	0.416342
Figure 1c, 4b	vir00499	A	HEK293T unstressed	6	211.308	46.3208
Figure 1c, 4b	vir00492	A	HEK293T unstressed	6	24.9929	3.82766
Figure 1c, 4b	Zika WT	A	HEK293T unstressed	6	1.48483	0.340211
Figure 1c, 4b	Zika WT	G	HEK293T unstressed	6	3047.25	48.5445
Figure 1c, 4b	Dengue WT	A	HEK293T unstressed	6	0.439238	0.096715
Figure 1c, 4b	Dengue WT	G	HEK293T unstressed	6	430.973	16.1982
Figure 1c, 4b, 5b	Scramble 2	A	HEK293T unstressed	6	0.902558	0.29475
Figure 1c, 4b, 5b	Scramble 2	G	HEK293T unstressed	6	972.639	25.0885
Figure 1c, 4b, 5b	HCV	A	HEK293T unstressed	6	287.337	52.4058
Figure 1c, 4b, 5b	HCV	G	HEK293T unstressed	6	538.641	70.9336
Figure 1c, Sup. 2	IAPV WT	A	HEK293T unstressed	6	393.471	77.4319
Figure 1c, Sup. 2	IAPV WT	G	HEK293T unstressed	6	630.136	37.4961
Figure 1c, Sup. 2	IAPV-2L	A	HEK293T unstressed	6	0.684721	0.0691921
Figure 1c, Sup. 2	IAPV-2R	A	HEK293T unstressed	6	0.586524	0.110613
Figure 1c, Sup. 2	IAPV-2C	A	HEK293T unstressed	6	384.114	81.3075
Figure 1c, Sup. 2	IAPV-mut203	A	HEK293T unstressed	6	558.02	192.431
Figure 1c, Sup. 2	IAPV-mut146	A	HEK293T unstressed	6	428.68	207.357
Figure 1c, Sup. 2	IAPV-mut188	A	HEK293T unstressed	6	0.844537	0.0613529
Sup. 2	IAPV-FS1	A	HEK293T unstressed	6	8.86646	2.35446
Sup. 2	IAPV-FS1-mut203	A	HEK293T unstressed	6	1.67542	0.273885
Sup. 2	IAPV-FS1-mut146	A	HEK293T unstressed	6	4.12372	0.644443
Figure 3b	CrPV	A	HEK293T unstressed	6	0.435708	0.0597548
Figure 3b	E. nubilus	A	HEK293T unstressed	6	12.7116	3.59111
Figure 3b	Holoplatys	A	HEK293T unstressed	6	5.23186	1.43427
Figure 3b	P. labialis	A	HEK293T unstressed	6	8.35641	1.5282
Figure 3b	HCV	A	HEK293T unstressed	6	7.63214	1.18267
Figure 3b	Feline Sak.	A	HEK293T unstressed	6	4.87782	0.860391
Figure 3b	Duck Hep.	A	HEK293T unstressed	6	1.63551	0.181008
Figure 3b	Tortoise Raf.	A	HEK293T unstressed	6	1.49351	0.0649846
Figure 3b	Cal Sea Lion.	A	HEK293T unstressed	6	0.32759	0.0966673
Figure 3b	Ferret Kob.	A	HEK293T unstressed	6	1.44211	0.273086
Figure 3b	Avian Enc.	A	HEK293T unstressed	6	0.369746	0.0591712
Figure 3b	Tropovirus	A	HEK293T unstressed	6	0.146679	0.028619
Figure 3b	Fathead minnow	A	HEK293T unstressed	6	0.022412	0.00436174
Figure 3b	Scramble 2	A	HEK293T unstressed	6	0.00993894	0.00401454
Figure 3b (not graphed)	CrPV	G	HEK293T unstressed	6	0.295146	0.0539402
Figure 3b (not graphed)	E. nubilus	G	HEK293T unstressed	6	4.45259	0.885004
Figure 3b (not graphed)	Holoplatys	G	HEK293T unstressed	6	4.63374	0.601537
Figure 3b (not graphed)	P. labialis	G	HEK293T unstressed	6	2.7971	0.405248
Figure 3b (not graphed)	HCV	G	HEK293T unstressed	6	6.67898	0.730403
Figure 3b (not graphed)	Feline Sak.	G	HEK293T unstressed	6	4.6105	0.959844
Figure 3b (not graphed)	Duck Hep.	G	HEK293T unstressed	6	3.54139	0.200138
Figure 3b (not graphed)	Tortoise Raf.	G	HEK293T unstressed	6	1.97257	0.320075
Figure 3b (not graphed)	Cal Sea Lion.	G	HEK293T unstressed	6	0.290118	0.0341329
Figure 3b (not graphed)	Ferret Kob.	G	HEK293T unstressed	6	1.61194	0.117782
Figure 3b (not graphed)	Avian Enc.	G	HEK293T unstressed	6	0.493143	0.071908
Figure 3b (not graphed)	Tropovirus	G	HEK293T unstressed	6	0.150781	0.0238509
Figure 3b (not graphed)	Fathead minnow	G	HEK293T unstressed	6	1.6783	0.349262
Figure 3b (not graphed)	Scramble 2	G	HEK293T unstressed	6	10.3113	1.29823
Figure 4c	HCV	A	HEK 293T + Mutant protease	6	56.4108	3.35764
Figure 4c	HCV	A	HEK293T + WT protease	6	106.644	21.2099
Figure 4c	HCV	G	HEK 293T + Mutant protease	6	107.159	6.66926
Figure 4c	HCV	G	HEK293T + WT protease	6	136.697	10.0744
Figure 4c	Zika WT	A	HEK 293T + Mutant protease	6	0.509488	0.0810029
Figure 4c	Zika WT	A	HEK293T + WT protease	6	1.3709	0.367477
Figure 4c	Zika WT	G	HEK 293T + Mutant protease	6	774.972	9.6612
Figure 4c	Zika WT	G	HEK293T + WT protease	6	1044.23	91.0655
Figure 4c	Dengue WT	A	HEK 293T + Mutant protease	6	0.231818	0.0951697
Figure 4c	Dengue WT	A	HEK293T + WT protease	6	0.381689	0.135948
Figure 4c	Dengue WT	G	HEK 293T + Mutant protease	6	81.8036	5.31254
Figure 4c	Dengue WT	G	HEK293T + WT protease	6	136.504	16.785
Figure 4c	Scramble 2	A	HEK 293T + Mutant protease	6	0.279602	0.0247638
Figure 4c	Scramble 2	A	HEK293T + WT protease	6	0.537955	0.142283
Figure 4c	Scramble 2	G	HEK 293T + Mutant protease	6	227.896	7.51187
Figure 4c	Scramble 2	G	HEK293T + WT protease	6	306.87	22.5476
Figure 4d	HCV	A	HEK293T + DMSO	6	872.198	82.9025
Figure 4d	HCV	A	HEK293T + 4EGI1	6	980.492	314.976
Figure 4d	HCV	A	HEK293T + rapamycin	6	938.338	85.8823
Figure 4d	Zika WT	A	HEK293T + DMSO	6	0.98143	0.18596
Figure 4d	Zika WT	A	HEK293T + 4EGI1	6	0.79337	0.1115
Figure 4d	Zika WT	A	HEK293T + rapamycin	6	1.01679	0.14409
Figure 4d	Dengue WT	A	HEK293T + DMSO	6	1.91545	0.73852
Figure 4d	Dengue WT	A	HEK293T + 4EGI1	6	1.1052	0.36592
Figure 4d	Dengue WT	A	HEK293T + rapamycin	6	1.68234	0.49909
Figure 4d	Scramble 2	A	HEK293T + DMSO	6	1.43996	0.20221
Figure 4d	Scramble 2	A	HEK293T + 4EGI1	6	0.94125	0.42815
Figure 4d	Scramble 2	A	HEK293T + rapamycin	6	1.63566	0.28232
Figure 4e	CrPV	A	Aedes aegypti Aag2 unstressed	6	11.7647	1.32706
Figure 4e	CrPV	G	Aedes aegypti Aag2 unstressed	6	171.514	18.2243
Figure 4e	CrPV	A	Drosophila S2 unstressed	6	144.755	14.9458
Figure 4e	CrPV	G	Drosophila S2 unstressed	6	337.653	23.283
Figure 4e	IAPV WT	A	Aedes aegypti Aag2 unstressed	6	51.1407	3.69359
Figure 4e	IAPV WT	G	Aedes aegypti Aag2 unstressed	6	117.986	7.03565
Figure 4e	IAPV WT	A	Drosophila S2 unstressed	6	170.614	18.9716
Figure 4e	IAPV WT	G	Drosophila S2 unstressed	6	149.134	25.9342
Figure 4e	Dengue WT	A	Aedes aegypti Aag2 unstressed	6	1.51877	0.162984
Figure 4e	Dengue WT	G	Aedes aegypti Aag2 unstressed	6	4505.83	645.266
Figure 4e	Dengue WT	A	Drosophila S2 unstressed	6	1.07056	0.103605
Figure 4e	Dengue WT	G	Drosophila S2 unstressed	6	3243.11	107.714
Figure 4e	Zika WT	A	Aedes aegypti Aag2 unstressed	6	2.58878	0.357004
Figure 4e	Zika WT	G	Aedes aegypti Aag2 unstressed	6	12320.6	1186.45
Figure 4e	Zika WT	A	Drosophila S2 unstressed	6	2.07901	0.265247
Figure 4e	Zika WT	G	Drosophila S2 unstressed	6	8157.41	231.58
Figure 4e	Scramble 2	A	Aedes aegypti Aag2 unstressed	6	2.62295	0.415125
Figure 4e	Scramble 2	G	Aedes aegypti Aag2 unstressed	6	3900.31	443.018
Figure 4e	Scramble 2	A	Drosophila S2 unstressed	6	1.0621	0.207644
Figure 4e	Scramble 2	G	Drosophila S2 unstressed	6	449.752	12.6418
Figure 5e	EMCV	circRNA	HEK293T unstressed	6	337.773	89.8547
Figure 5e	HCV	circRNA	HEK293T unstressed	6	1668.53	694.137
Figure 5e	CrPV	circRNA	HEK293T unstressed	6	3.55577	4.46667
Figure 5e	Oligo 14799	circRNA	HEK293T unstressed	6	1.83352	0.835433
Figure 5e	Oligo 7655	circRNA	HEK293T unstressed	6	6.48291	1.42585
Figure 5e	Oligo 16826	circRNA	HEK293T unstressed	6	6.09231	0.941883
Figure 5e	Oligo 8117	circRNA	HEK293T unstressed	6	2.84097	1.84296
Figure 5e	HS 18S rRNA RC1	circRNA	HEK293T unstressed	6	1.45066	1.35548
Figure 5e	HS 18S rRNA RC31	circRNA	HEK293T unstressed	6	0	0
Figure 5e	HS 18S rRNA RC9	circRNA	HEK293T unstressed	6	0.341763	0.669844
Figure 5e	HS 18S rRNA RC29	circRNA	HEK293T unstressed	6	4.0301	1.94043
Figure 5e	Scramble 1	circRNA	HEK293T unstressed	6	6.06363	2.67473
